# *Aspergillus fumigatus* can display persistence to the fungicidal drug voriconazole

**DOI:** 10.1101/2022.05.16.491816

**Authors:** Jennifer Scott, Clara Valero, Álvaro Mato-López, Ian J. Donaldson, Alejandra Roldán, Harry Chown, Norman Van Rhijn, Rebeca Lobo-Vega, Sara Gago, Takanori Furukawa, Alma Morogovsky, Ronen Ben Ami, Paul Bowyer, Nir Osherov, Thierry Fontaine, Gustavo H. Goldman, Emilia Mellado, Michael Bromley, Jorge Amich

**Author notes:** These authors contributed equally (Jennifer Scott, Clara Valero). They are ordered alphabetically.

## Abstract

*Aspergillus fumigatus* is a filamentous fungus that can infect the lungs of patients with immunosuppression and/or underlying lung-diseases. The mortality associated with chronic and invasive aspergillosis infections remain very high, despite availability of antifungal treatments. In the last decade, there has been a worrisome emergence and spread of resistance to the first line antifungals, the azoles. The mortality caused by resistant isolates is even higher, and patient management is complicated as the therapeutic options are reduced. Nevertheless, treatment failure is also common in patients infected with azole-susceptible isolates, which can be due to several non-mutually exclusive reasons, such as poor drug absorption. In addition, the phenomena of tolerance or persistence, where susceptible pathogens can survive the action of an antimicrobial for extended periods, have been associated with treatment failure in bacterial infections, and their occurrence in fungal infections already proposed. Here, we demonstrate that some isolates of *A. fumigatus* display persistence to voriconazole. A sub-population of the persister isolates can survive for extended periods and even grow at slow rates in the presence of supra-MIC (Minimum Inhibitory Concentration) of voriconazole and seemingly other azoles. Persistence cannot be eradicated with adjuvant drugs or antifungal combinations and seems to reduce the efficacy of treatment for certain individuals in a *Galleria mellonella* model of infection. Furthermore, persistence implies a distinct transcriptional profile, demonstrating that it is an active response. We propose that azole persistence might be a relevant and underestimated factor that could influence the outcome of infection in human aspergillosis.

**IMPORTANCE:** The phenomena of antibacterial tolerance and persistence, where pathogenic microbes can survive for extended periods in the presence of cidal drug concentrations, have received significant attention in the last decade. Several mechanisms of action have been elucidated, and their relevance for treatment failure in bacterial infections demonstrated. In contrast, our knowledge about antifungal tolerance and, particularly, persistence are still very scarce. In this study, we have characterised the response of the prominent fungal pathogen *Aspergillus fumigatus* to the first line therapy antifungal voriconazole. We comprehensively show that some isolates display persistence to this fungicidal antifungal and identify various potential mechanisms of action. In addition, using an alternative model of infection, we provide initial evidence to suggest that persistence may cause treatment failure in some individuals. Therefore, we propose that azole persistence is an important factor to consider and further investigate in *A. fumigatus*.
