## Supplementary Table 3 for "*Aspergillus fumigatus* can display persistence to the fungicidal drug voriconazole"

### Sheet: GO analysis Fungi DB
UPREGULATED
	Biological Function
	ID	Name	Bgd count	Result count	Result gene list	P-value	Benjamini (FDR)
	GO:0006012	galactose metabolic process	11	2	AFUB_027310,AFUB_041210,	0.00165643630749	0.117726112081
	GO:0006583	melanin biosynthetic process from tyrosine	1	1	AFUB_021280,	0.00564440263401	0.117726112081
	GO:0046292	formaldehyde metabolic process	1	1	AFUB_057420,	0.00564440263401	0.117726112081
	GO:0046294	formaldehyde catabolic process	1	1	AFUB_057420,	0.00564440263401	0.117726112081
	GO:0110095	cellular detoxification of aldehyde	1	1	AFUB_057420,	0.00564440263401	0.117726112081
	GO:0110096	cellular response to aldehyde	1	1	AFUB_057420,	0.00564440263401	0.117726112081
	GO:0033499	galactose catabolic process via UDP-galactose	1	1	AFUB_027310,	0.00564440263401	0.117726112081
	Molecular Function
	ID	Name	Bgd count	Result count	Result gene list	P-value	Benjamini (FDR)
	GO:0016491	oxidoreductase activity	926	13	AFUB_027350,AFUB_030060,AFUB_030080,AFUB_030090,AFUB_031510,AFUB_033130,AFUB_034510,AFUB_034600,AFUB_050070,AFUB_094910,AFUB_096050,AFUB_099790,AFUB_100980,	0.00125202965879	0.097083725305
	GO:0008108	UDP-glucose:hexose-1-phosphate uridylyltransferase activity	1	1	AFUB_027310,	0.00564440263401	0.097083725305
	GO:0018738	S-formylglutathione hydrolase activity	1	1	AFUB_057420,	0.00564440263401	0.097083725305
	GO:0008379	thioredoxin peroxidase activity	1	1	AFUB_096050,	0.00564440263401	0.097083725305
	GO:0003974	UDP-N-acetylglucosamine 4-epimerase activity	1	1	AFUB_041210,	0.00564440263401	0.097083725305
	GO:0051213	dioxygenase activity	82	3	AFUB_031510,AFUB_034510,AFUB_034600,	0.0108716457973	0.131603104709
	GO:0004351	glutamate decarboxylase activity	2	1	AFUB_081480,	0.0112577003613	0.131603104709
	GO:0016831	carboxy-lyase activity	30	2	AFUB_081480,AFUB_096720,	0.0122421492752	0.131603104709
	GO:0070569	uridylyltransferase activity	3	1	AFUB_027310,	0.0168400604348	0.144824519739
	GO:0003978	UDP-glucose 4-epimerase activity	3	1	AFUB_041210,	0.0168400604348	0.144824519739
	GO:0016829	lyase activity	187	4	AFUB_029190,AFUB_037270,AFUB_081480,AFUB_096720,	0.0205472609163	0.148129371828
	GO:0050662	obsolete coenzyme binding	41	2	AFUB_027350,AFUB_041210,	0.0221936723659	0.148129371828
	GO:0004737	pyruvate decarboxylase activity	4	1	AFUB_096720,	0.0223916492298	0.148129371828
DOWNREGULATED
	Biological Function
	ID	Name	Bgd count	Result count	Result gene list	P-value	Benjamini (FDR)
	GO:0032502	developmental process	207	5	AFUB_015960,AFUB_027030,AFUB_056240,AFUB_063950,AFUB_078070,	0.000925430060439	0.0839423595369
	GO:0043936	asexual sporulation resulting in formation of a cellular spore	52	3	AFUB_015960,AFUB_056240,AFUB_063950,	0.000932262849293	0.0839423595369
	GO:0043945	positive regulation of asexual sporulation resulting in formation of a cellular spore	16	2	AFUB_015960,AFUB_063950,	0.00158610871147	0.0839423595369
	GO:0006582	melanin metabolic process	19	2	AFUB_015960,AFUB_027030,	0.00224448797459	0.0839423595369
	GO:0042430	indole-containing compound metabolic process	21	2	AFUB_066940,AFUB_078070,	0.00274360194945	0.0839423595369
	GO:1903666	positive regulation of asexual reproduction	24	2	AFUB_015960,AFUB_063950,	0.00358082695242	0.0839423595369
	GO:1901892	negative regulation of cell septum assembly	1	1	AFUB_023730,	0.00376293508936	0.0839423595369
	GO:1900706	positive regulation of siderophore biosynthetic process	1	1	AFUB_095390,	0.00376293508936	0.0839423595369
	GO:0048023	positive regulation of melanin biosynthetic process	1	1	AFUB_015960,	0.00376293508936	0.0839423595369
	GO:1900704	regulation of siderophore biosynthetic process	1	1	AFUB_095390,	0.00376293508936	0.0839423595369
	GO:0031591	wybutosine biosynthetic process	1	1	AFUB_059220,	0.00376293508936	0.0839423595369
	GO:0019404	galactitol catabolic process	1	1	AFUB_010440,	0.00376293508936	0.0839423595369
	GO:0051782	negative regulation of cell division	1	1	AFUB_023730,	0.00376293508936	0.0839423595369
	GO:0070788	conidiophore stalk development	1	1	AFUB_015960,	0.00376293508936	0.0839423595369
	GO:0031590	wybutosine metabolic process	1	1	AFUB_059220,	0.00376293508936	0.0839423595369
	GO:0032466	negative regulation of cytokinesis	1	1	AFUB_023730,	0.00376293508936	0.0839423595369
	GO:0043943	regulation of asexual sporulation resulting in formation of a cellular spore	26	2	AFUB_015960,AFUB_063950,	0.00419701226492	0.0839423595369
	GO:0019748	secondary metabolic process	179	4	AFUB_000820,AFUB_015960,AFUB_027030,AFUB_078070,	0.00422056556331	0.0839423595369
	GO:0045881	positive regulation of sporulation resulting in formation of a cellular spore	27	2	AFUB_015960,AFUB_063950,	0.0045222608192	0.0852089143828
	GO:0030435	sporulation resulting in formation of a cellular spore	94	3	AFUB_015960,AFUB_056240,AFUB_063950,	0.00508824954294	0.0867425398273
	GO:0048646	anatomical structure formation involved in morphogenesis	94	3	AFUB_015960,AFUB_056240,AFUB_063950,	0.00508824954294	0.0867425398273
	GO:0009847	spore germination	31	2	AFUB_027030,AFUB_078070,	0.00593567204892	0.0908897324188
	GO:1900378	positive regulation of secondary metabolite biosynthetic process	33	2	AFUB_015960,AFUB_095390,	0.00670866801929	0.0908897324188
	GO:0009821	alkaloid biosynthetic process	33	2	AFUB_015960,AFUB_078070,	0.00670866801929	0.0908897324188
	GO:0030436	asexual sporulation	106	3	AFUB_015960,AFUB_056240,AFUB_063950,	0.00710610822237	0.0908897324188
	GO:0043938	positive regulation of sporulation	34	2	AFUB_015960,AFUB_063950,	0.00711145161117	0.0908897324188
	GO:0009820	alkaloid metabolic process	34	2	AFUB_015960,AFUB_078070,	0.00711145161117	0.0908897324188
	GO:0045597	positive regulation of cell differentiation	34	2	AFUB_015960,AFUB_063950,	0.00711145161117	0.0908897324188
	GO:0019402	galactitol metabolic process	2	1	AFUB_010440,	0.00751221436601	0.0908897324188
	GO:0009653	anatomical structure morphogenesis	109	3	AFUB_015960,AFUB_056240,AFUB_063950,	0.00767489858361	0.0908897324188
	GO:0019954	asexual reproduction	110	3	AFUB_015960,AFUB_056240,AFUB_063950,	0.00787033995805	0.0908897324188
	GO:0051094	positive regulation of developmental process	40	2	AFUB_015960,AFUB_063950,	0.00975107211216	0.0983373026555
	GO:0042440	pigment metabolic process	40	2	AFUB_015960,AFUB_027030,	0.00975107211216	0.0983373026555
	GO:0044117	growth of symbiont in host	3	1	AFUB_027030,	0.0112478855583	0.0983373026555
	GO:0044110	growth involved in symbiotic interaction	3	1	AFUB_027030,	0.0112478855583	0.0983373026555
	GO:1901891	regulation of cell septum assembly	3	1	AFUB_023730,	0.0112478855583	0.0983373026555
	GO:0030979	alpha-glucan biosynthetic process	3	1	AFUB_027030,	0.0112478855583	0.0983373026555
	GO:0019407	hexitol catabolic process	3	1	AFUB_010440,	0.0112478855583	0.0983373026555
	GO:0070596	(1->3)-alpha-glucan biosynthetic process	3	1	AFUB_027030,	0.0112478855583	0.0983373026555
	GO:0030154	cell differentiation	128	3	AFUB_015960,AFUB_056240,AFUB_063950,	0.0119004851142	0.0983373026555
	GO:0048522	positive regulation of cellular process	130	3	AFUB_015960,AFUB_063950,AFUB_095390,	0.0124093999441	0.0983373026555
	GO:0048869	cellular developmental process	130	3	AFUB_015960,AFUB_056240,AFUB_063950,	0.0124093999441	0.0983373026555
	GO:0043934	sporulation	131	3	AFUB_015960,AFUB_056240,AFUB_063950,	0.0126685206295	0.0983373026555
	GO:0050790	regulation of catalytic activity	46	2	AFUB_020720,AFUB_023730,	0.012760503504	0.0983373026555
	GO:0065009	regulation of molecular function	48	2	AFUB_020720,AFUB_023730,	0.0138429323913	0.0983373026555
	GO:0035690	cellular response to drug	49	2	AFUB_027030,AFUB_078070,	0.014398670608	0.0983373026555
	GO:0042173	regulation of sporulation resulting in formation of a cellular spore	49	2	AFUB_015960,AFUB_063950,	0.014398670608	0.0983373026555
	GO:0030978	alpha-glucan metabolic process	4	1	AFUB_027030,	0.0149699962332	0.0983373026555
	GO:1900790	pseurotin A biosynthetic process	4	1	AFUB_000820,	0.0149699962332	0.0983373026555
	GO:1900805	brevianamide F biosynthetic process	4	1	AFUB_078070,	0.0149699962332	0.0983373026555
	GO:0048021	regulation of melanin biosynthetic process	4	1	AFUB_015960,	0.0149699962332	0.0983373026555
	GO:0070595	(1->3)-alpha-glucan metabolic process	4	1	AFUB_027030,	0.0149699962332	0.0983373026555
	GO:1900788	pseurotin A metabolic process	4	1	AFUB_000820,	0.0149699962332	0.0983373026555
	GO:0048518	positive regulation of biological process	141	3	AFUB_015960,AFUB_063950,AFUB_095390,	0.0154321506991	0.0983373026555
	GO:0022603	regulation of anatomical structure morphogenesis	51	2	AFUB_015960,AFUB_063950,	0.0155388198317	0.0983373026555
	GO:0042493	response to drug	52	2	AFUB_027030,AFUB_078070,	0.0161230821111	0.0983373026555
	GO:1903664	regulation of asexual reproduction	53	2	AFUB_015960,AFUB_063950,	0.0167167043326	0.0983373026555
	GO:0034305	regulation of asexual sporulation	53	2	AFUB_015960,AFUB_063950,	0.0167167043326	0.0983373026555
	GO:1900376	regulation of secondary metabolite biosynthetic process	55	2	AFUB_015960,AFUB_095390,	0.0179317354181	0.0983373026555
	GO:1900807	fumigaclavine C metabolic process	5	1	AFUB_078070,	0.0186785938005	0.0983373026555
	GO:0006059	hexitol metabolic process	5	1	AFUB_010440,	0.0186785938005	0.0983373026555
	GO:0032465	regulation of cytokinesis	5	1	AFUB_023730,	0.0186785938005	0.0983373026555
	GO:1900803	brevianamide F metabolic process	5	1	AFUB_078070,	0.0186785938005	0.0983373026555
	GO:0051302	regulation of cell division	5	1	AFUB_023730,	0.0186785938005	0.0983373026555
	GO:1900620	acetate ester biosynthetic process	5	1	AFUB_078070,	0.0186785938005	0.0983373026555
	GO:0032954	regulation of cytokinetic process	5	1	AFUB_023730,	0.0186785938005	0.0983373026555
	GO:1900809	fumigaclavine C biosynthetic process	5	1	AFUB_078070,	0.0186785938005	0.0983373026555
	GO:1900619	acetate ester metabolic process	5	1	AFUB_078070,	0.0186785938005	0.0983373026555
	Molecular Function
	ID	Name	Bgd count	Result count	Result gene list	P-value	Benjamini (FDR)
	GO:0051015	actin filament binding	7	2	AFUB_014520,AFUB_056240,	0.00028344788613	0.0277778928408
	GO:0004608	phosphatidylethanolamine N-methyltransferase activity	1	1	AFUB_031650,	0.00376293508936	0.0736197007869
	GO:0003991	acetylglutamate kinase activity	1	1	AFUB_095390,	0.00376293508936	0.0736197007869
	GO:0031177	phosphopantetheine binding	26	2	AFUB_000820,AFUB_078070,	0.00419701226492	0.0736197007869
	GO:0003779	actin binding	28	2	AFUB_014520,AFUB_056240,	0.00485883445639	0.0736197007869
	GO:0072341	modified amino acid binding	31	2	AFUB_000820,AFUB_078070,	0.00593567204892	0.0736197007869
	GO:0004114	3',5'-cyclic-nucleotide phosphodiesterase activity	2	1	AFUB_005590,	0.00751221436601	0.0736197007869
	GO:0004112	cyclic-nucleotide phosphodiesterase activity	2	1	AFUB_005590,	0.00751221436601	0.0736197007869
	GO:0003942	N-acetyl-gamma-glutamyl-phosphate reductase activity	2	1	AFUB_095390,	0.00751221436601	0.0736197007869
	GO:0033754	indoleamine 2,3-dioxygenase activity	2	1	AFUB_066940,	0.00751221436601	0.0736197007869
	GO:0033218	amide binding	40	2	AFUB_000820,AFUB_078070,	0.00975107211216	0.0868731879083
	GO:0047657	alpha-1,3-glucan synthase activity	3	1	AFUB_027030,	0.0112478855583	0.0918577320591
