## Supplementary Table 4 for "*Aspergillus fumigatus* can display persistence to the fungicidal drug voriconazole"

### Sheet: Upregulated
UPREGULATED
	Biological Process								Molecular Function
	ID	Name	Bgd count	Result count	Result gene list	P-value	Benjamini		ID	Name	Bgd count	Result count	Result gene list	P-value	Benjamini
	GO:0044550	secondary metabolite biosynthetic process	403	75	Afu1g00970,Afu1g00980,Afu1g00990,Afu1g01000,Afu1g01010,Afu1g10270,Afu1g17190,Afu2g01320,Afu2g01390,Afu2g01400,Afu2g01410,Afu2g04200,Afu2g04210,Afu2g07680,Afu2g17440,Afu3g00280,Afu3g02480,Afu3g02500,Afu3g02520,Afu3g02700,Afu3g02710,Afu3g03350,Afu3g03390,Afu3g03400,Afu3g03410,Afu3g03420,Afu3g03430,Afu3g03440,Afu3g03530,Afu3g03550,Afu3g03570,Afu3g03600,Afu3g12890,Afu3g12900,Afu3g12910,Afu3g12930,Afu…	3.68758e-09	4.68e-08		GO:0016491	oxidoreductase activity	956	154	Afu1g00980,Afu1g00990,Afu1g01000,Afu1g01010,Afu1g01630,Afu1g02090,Afu1g03150,Afu1g04620,Afu1g07480,Afu1g10270,Afu1g12025,Afu1g12210,Afu1g12410,Afu1g13950,Afu1g14340,Afu1g17040,Afu1g17110,Afu1g17170,Afu1g17180,Afu1g17270,Afu1g17580,Afu2g00320,Afu2g00750,Afu2g00830,Afu2g01040,Afu2g01400,Afu2g01410,Afu2g01770,Afu2g01890,Afu2g02910,Afu2g04200,Afu2g04220,Afu2g04330,Afu2g05220,Afu2g07680,Afu2g08260,Afu…	2.07504e-21	1.20352e-18
	GO:0019748	secondary metabolic process	421	76	Afu1g00970,Afu1g00980,Afu1g00990,Afu1g01000,Afu1g01010,Afu1g10270,Afu1g17190,Afu2g01320,Afu2g01390,Afu2g01400,Afu2g01410,Afu2g04200,Afu2g04210,Afu2g07680,Afu2g17440,Afu3g00280,Afu3g02480,Afu3g02500,Afu3g02520,Afu3g02700,Afu3g02710,Afu3g03350,Afu3g03390,Afu3g03400,Afu3g03410,Afu3g03420,Afu3g03430,Afu3g03440,Afu3g03530,Afu3g03550,Afu3g03570,Afu3g03600,Afu3g12890,Afu3g12900,Afu3g12910,Afu3g12930,Afu…	1.32631e-08	8.41e-08		GO:0003824	catalytic activity	3810	320	Afu1g00980,Afu1g00990,Afu1g01000,Afu1g01010,Afu1g01370,Afu1g01430,Afu1g01460,Afu1g01630,Afu1g01900,Afu1g02080,Afu1g02090,Afu1g03150,Afu1g03180,Afu1g04620,Afu1g05520,Afu1g06000,Afu1g07480,Afu1g10270,Afu1g11530,Afu1g12025,Afu1g12210,Afu1g12410,Afu1g13250,Afu1g13950,Afu1g14330,Afu1g14340,Afu1g14490,Afu1g17040,Afu1g17110,Afu1g17170,Afu1g17180,Afu1g17190,Afu1g17270,Afu1g17320,Afu1g17580,Afu2g00320,Afu…	7.82e-10	2.27e-10
	GO:0055114	oxidation-reduction process	749	103	Afu1g00980,Afu1g00990,Afu1g01000,Afu1g02090,Afu1g03150,Afu1g04620,Afu1g07480,Afu1g12210,Afu1g14340,Afu1g17040,Afu1g17110,Afu1g17170,Afu1g17180,Afu1g17270,Afu1g17580,Afu2g00320,Afu2g00750,Afu2g01040,Afu2g01770,Afu2g02910,Afu2g03730,Afu2g04200,Afu2g04220,Afu2g05220,Afu2g08260,Afu2g11600,Afu2g14440,Afu2g17450,Afu2g17460,Afu3g00800,Afu3g01002,Afu3g01010,Afu3g01950,Afu3g02710,Afu3g03480,Afu3g06190,Afu…	3.89717e-08	1.65e-07		GO:0016705	oxidoreductase activity, acting on paired donors, with incorporation or reduction of molecular oxygen	156	32	Afu1g12410,Afu1g17170,Afu1g17580,Afu2g00320,Afu2g01890,Afu2g04330,Afu2g07680,Afu2g14440,Afu3g01002,Afu3g01010,Afu3g01070,Afu3g03480,Afu3g12960,Afu3g15040,Afu3g15050,Afu4g04820,Afu4g06200,Afu4g06890,Afu4g06940,Afu4g10770,Afu4g12930,Afu5g07780,Afu6g00740,Afu6g03090,Afu6g08140,Afu6g13790,Afu7g05920,Afu8g00440,Afu8g00510,Afu8g00560,Afu8g02440,Afu8g06450,	6.65e-09	1.28e-06
	GO:1902084	fumagillin metabolic process	15	10	Afu8g00390,Afu8g00410,Afu8g00420,Afu8g00430,Afu8g00440,Afu8g00460,Afu8g00470,Afu8g00490,Afu8g00510,Afu8g00520,	1.35e-07	3.44e-07		GO:0004497	monooxygenase activity	147	30	Afu1g12025,Afu1g12410,Afu1g17580,Afu2g01890,Afu2g04330,Afu2g07680,Afu3g01002,Afu3g01070,Afu3g03480,Afu3g15040,Afu3g15050,Afu4g04820,Afu4g06200,Afu4g06890,Afu4g09220,Afu4g12930,Afu5g00310,Afu5g07490,Afu5g07780,Afu5g13750,Afu6g00740,Afu6g03090,Afu6g08140,Afu6g13790,Afu7g00150,Afu8g00440,Afu8g00470,Afu8g00510,Afu8g02440,Afu8g06450,	2.61e-08	3.78e-06
	GO:1902086	fumagillin biosynthetic process	15	10	Afu8g00390,Afu8g00410,Afu8g00420,Afu8g00430,Afu8g00440,Afu8g00460,Afu8g00470,Afu8g00490,Afu8g00510,Afu8g00520,	1.35e-07	3.44e-07		GO:0022857	transmembrane transporter activity	678	77	Afu1g00970,Afu1g03200,Afu1g05020,Afu1g06440,Afu1g12240,Afu1g13800,Afu1g14330,Afu2g01320,Afu2g03730,Afu2g04550,Afu2g05350,Afu2g11520,Afu2g12080,Afu2g15130,Afu2g15240,Afu2g16860,Afu2g17660,Afu2g17790,Afu3g00980,Afu3g01700,Afu3g02080,Afu3g02520,Afu3g03320,Afu3g03430,Afu3g03440,Afu3g03640,Afu3g03670,Afu3g03820,Afu3g06190,Afu3g07990,Afu3g08530,Afu3g12900,Afu3g13660,Afu3g13670,Afu3g14560,Afu3g15020,Afu…	3.1e-08	3.59e-06
	GO:0097176	epoxide metabolic process	16	10	Afu8g00390,Afu8g00410,Afu8g00420,Afu8g00430,Afu8g00440,Afu8g00460,Afu8g00470,Afu8g00490,Afu8g00510,Afu8g00520,	3.42e-07	7.22e-07		GO:0016709	oxidoreductase activity, acting on paired donors, with incorporation or reduction of molecular oxygen, NAD(P)H as one donor, and incorporation of one atom of oxygen	44	14	Afu1g12410,Afu2g01890,Afu2g04330,Afu2g07680,Afu3g01002,Afu3g15050,Afu4g04820,Afu4g06200,Afu4g12930,Afu5g07780,Afu6g00740,Afu6g13790,Afu8g00440,Afu8g02440,	1.55e-07	1.5e-05
	GO:1901503	ether biosynthetic process	20	10	Afu8g00390,Afu8g00410,Afu8g00420,Afu8g00430,Afu8g00440,Afu8g00460,Afu8g00470,Afu8g00490,Afu8g00510,Afu8g00520,	6.32e-07	1.14e-06		GO:0005215	transporter activity	711	77	Afu1g00970,Afu1g03200,Afu1g05020,Afu1g06440,Afu1g12240,Afu1g13800,Afu1g14330,Afu2g01320,Afu2g03730,Afu2g04550,Afu2g05350,Afu2g11520,Afu2g12080,Afu2g15130,Afu2g15240,Afu2g16860,Afu2g17660,Afu2g17790,Afu3g00980,Afu3g01700,Afu3g02080,Afu3g02520,Afu3g03320,Afu3g03430,Afu3g03440,Afu3g03640,Afu3g03670,Afu3g03820,Afu3g06190,Afu3g07990,Afu3g08530,Afu3g12900,Afu3g13660,Afu3g13670,Afu3g14560,Afu3g15020,Afu…	2.3e-07	1.91e-05
	GO:1901617	organic hydroxy compound biosynthetic process	153	28	Afu1g03150,Afu1g10270,Afu1g17190,Afu2g00320,Afu2g01040,Afu2g04200,Afu2g04210,Afu2g07680,Afu2g17440,Afu3g03400,Afu3g03410,Afu3g03420,Afu3g11070,Afu3g12890,Afu3g12930,Afu3g12950,Afu4g04820,Afu4g06890,Afu4g06940,Afu4g09190,Afu5g07780,Afu5g10650,Afu5g14350,Afu6g00740,Afu7g00150,Afu8g00940,Afu8g02440,Afu8g07210,	1.06e-06	1.67e-06		GO:0042910	xenobiotic transmembrane transporter activity	58	15	Afu1g06440,Afu1g13800,Afu2g05350,Afu2g15130,Afu2g16860,Afu4g13660,Afu4g13830,Afu4g14230,Afu5g00980,Afu5g01350,Afu5g01520,Afu5g06580,Afu5g13170,Afu6g03080,Afu6g13190,	1.13e-06	8.18e-05
	GO:1902653	secondary alcohol biosynthetic process	52	15	Afu1g03150,Afu1g17190,Afu2g07680,Afu3g03400,Afu3g03410,Afu3g03420,Afu3g12950,Afu4g04820,Afu4g06890,Afu4g09190,Afu5g07780,Afu5g14350,Afu8g00940,Afu8g02440,Afu8g07210,	2.38e-06	2.76e-06		GO:0050660	flavin adenine dinucleotide binding	153	25	Afu1g00980,Afu1g12410,Afu1g13660,Afu1g17110,Afu1g17180,Afu2g01770,Afu2g04330,Afu3g01002,Afu3g03570,Afu3g12950,Afu3g15050,Afu4g00610,Afu4g06200,Afu4g12930,Afu5g06500,Afu5g07780,Afu5g11290,Afu6g03490,Afu6g13790,Afu7g00150,Afu7g00940,Afu7g01050,Afu8g00440,Afu8g06050,Afu8g06440,	4.43e-06	0.00028527373274
	GO:0055085	transmembrane transport	676	74	Afu1g00970,Afu1g03200,Afu1g05020,Afu1g06440,Afu1g12240,Afu1g13800,Afu1g14330,Afu2g03730,Afu2g04550,Afu2g05350,Afu2g11520,Afu2g12080,Afu2g15130,Afu2g15240,Afu2g16860,Afu2g17660,Afu2g17790,Afu3g00980,Afu3g01700,Afu3g02080,Afu3g02520,Afu3g03320,Afu3g03430,Afu3g03440,Afu3g03640,Afu3g03670,Afu3g03820,Afu3g07990,Afu3g08530,Afu3g12900,Afu3g13660,Afu3g13670,Afu3g14560,Afu3g15020,Afu4g00260,Afu4g00830,Afu…	2.66e-06	2.76e-06		GO:0051213	dioxygenase activity	74	16	Afu1g01000,Afu1g17170,Afu2g02910,Afu2g04200,Afu2g04220,Afu2g15850,Afu2g17450,Afu3g01010,Afu3g14630,Afu3g14710,Afu4g01500,Afu4g10770,Afu5g01000,Afu5g11160,Afu6g02950,Afu6g03070,	6.39e-06	0.000370436775201
	GO:0016126	sterol biosynthetic process	53	15	Afu1g03150,Afu1g17190,Afu2g00320,Afu2g07680,Afu3g03400,Afu3g03410,Afu3g03420,Afu4g04820,Afu4g06890,Afu4g09190,Afu5g07780,Afu5g14350,Afu6g00740,Afu8g02440,Afu8g07210,	3.14e-06	2.76e-06		GO:0005506	iron ion binding	127	21	Afu2g00320,Afu2g02910,Afu2g07680,Afu2g14440,Afu2g17450,Afu3g03480,Afu3g12960,Afu3g14630,Afu4g04820,Afu4g06890,Afu4g10770,Afu6g00740,Afu6g02950,Afu6g03070,Afu6g03090,Afu6g03930,Afu6g08140,Afu8g00510,Afu8g00560,Afu8g02440,Afu8g06450,	2.13e-05	0.00112089761505
	GO:0097384	cellular lipid biosynthetic process	40	13	Afu1g03150,Afu1g17190,Afu2g07680,Afu3g03400,Afu3g03410,Afu3g03420,Afu4g04820,Afu4g06890,Afu4g09190,Afu5g07780,Afu5g14350,Afu8g02440,Afu8g07210,	3.27e-06	2.76e-06		GO:0016829	lyase activity	232	31	Afu1g02080,Afu1g03180,Afu1g05520,Afu1g11530,Afu2g00540,Afu2g13550,Afu2g14610,Afu2g17440,Afu2g17500,Afu3g00790,Afu3g01340,Afu3g03410,Afu3g03570,Afu3g03650,Afu3g11070,Afu3g11920,Afu3g14470,Afu4g08690,Afu4g09420,Afu5g01690,Afu5g02670,Afu5g06910,Afu5g14810,Afu6g00260,Afu6g00750,Afu6g08780,Afu6g13490,Afu7g04120,Afu8g00520,Afu8g06020,Afu8g06540,	2.36e-05	0.00114201407373
	GO:0044108	cellular alcohol biosynthetic process	40	13	Afu1g03150,Afu1g17190,Afu2g07680,Afu3g03400,Afu3g03410,Afu3g03420,Afu4g04820,Afu4g06890,Afu4g09190,Afu5g07780,Afu5g14350,Afu8g02440,Afu8g07210,	3.27e-06	2.76e-06		GO:0004499	N,N-dimethylaniline monooxygenase activity	13	6	Afu2g07680,Afu3g01002,Afu3g15050,Afu4g06200,Afu6g13790,Afu8g00440,	5.6e-05	0.0024994334758
	GO:0016129	phytosteroid biosynthetic process	40	13	Afu1g03150,Afu1g17190,Afu2g07680,Afu3g03400,Afu3g03410,Afu3g03420,Afu4g04820,Afu4g06890,Afu4g09190,Afu5g07780,Afu5g14350,Afu8g02440,Afu8g07210,	3.27e-06	2.76e-06		GO:0016702	oxidoreductase activity, acting on single donors with incorporation of molecular oxygen, incorporation of two atoms of oxygen	25	8	Afu2g02910,Afu2g04200,Afu2g04220,Afu2g17450,Afu3g14630,Afu4g01500,Afu4g10770,Afu6g03070,	7.24e-05	0.00300020295156
	GO:0006696	ergosterol biosynthetic process	40	13	Afu1g03150,Afu1g17190,Afu2g07680,Afu3g03400,Afu3g03410,Afu3g03420,Afu4g04820,Afu4g06890,Afu4g09190,Afu5g07780,Afu5g14350,Afu8g02440,Afu8g07210,	3.27e-06	2.76e-06		GO:0046872	metal ion binding	1058	93	Afu1g01000,Afu1g01650,Afu1g04620,Afu1g11000,Afu1g13250,Afu1g17270,Afu2g00320,Afu2g00750,Afu2g01040,Afu2g01890,Afu2g02690,Afu2g02910,Afu2g04150,Afu2g04190,Afu2g04200,Afu2g04220,Afu2g07680,Afu2g11560,Afu2g13620,Afu2g14440,Afu2g14610,Afu2g15255,Afu2g17450,Afu3g00650,Afu3g00790,Afu3g01340,Afu3g01950,Afu3g02480,Afu3g02700,Afu3g03480,Afu3g11070,Afu3g12890,Afu3g12960,Afu3g13010,Afu3g14470,Afu3g14590,Afu…	9.6e-05	0.00371242436933
	GO:1901615	organic hydroxy compound metabolic process	236	35	Afu1g01460,Afu1g03150,Afu1g10270,Afu1g17190,Afu2g00320,Afu2g01040,Afu2g02910,Afu2g04200,Afu2g04210,Afu2g07680,Afu2g11020,Afu2g17440,Afu3g00810,Afu3g03400,Afu3g03410,Afu3g03420,Afu3g11070,Afu3g12890,Afu3g12930,Afu3g12950,Afu4g03120,Afu4g04820,Afu4g06890,Afu4g06940,Afu4g09190,Afu5g07780,Afu5g10650,Afu5g14350,Afu6g00740,Afu6g08470,Afu7g00150,Afu7g01000,Afu8g00940,Afu8g02440,Afu8g07210,	6.19e-06	4.36e-06		GO:0016701	oxidoreductase activity, acting on single donors with incorporation of molecular oxygen	33	9	Afu2g02910,Afu2g04200,Afu2g04220,Afu2g17450,Afu3g14630,Afu4g01500,Afu4g10770,Afu6g02950,Afu6g03070,	0.000103922815874	0.00376720207545
	GO:0016128	phytosteroid metabolic process	42	13	Afu1g03150,Afu1g17190,Afu2g07680,Afu3g03400,Afu3g03410,Afu3g03420,Afu4g04820,Afu4g06890,Afu4g09190,Afu5g07780,Afu5g14350,Afu8g02440,Afu8g07210,	6.19e-06	4.36e-06		GO:0043169	cation binding	1072	93	Afu1g01000,Afu1g01650,Afu1g04620,Afu1g11000,Afu1g13250,Afu1g17270,Afu2g00320,Afu2g00750,Afu2g01040,Afu2g01890,Afu2g02690,Afu2g02910,Afu2g04150,Afu2g04190,Afu2g04200,Afu2g04220,Afu2g07680,Afu2g11560,Afu2g13620,Afu2g14440,Afu2g14610,Afu2g15255,Afu2g17450,Afu3g00650,Afu3g00790,Afu3g01340,Afu3g01950,Afu3g02480,Afu3g02700,Afu3g03480,Afu3g11070,Afu3g12890,Afu3g12960,Afu3g13010,Afu3g14470,Afu3g14590,Afu…	0.000155244982102	0.00529659350702
	GO:0008204	ergosterol metabolic process	42	13	Afu1g03150,Afu1g17190,Afu2g07680,Afu3g03400,Afu3g03410,Afu3g03420,Afu4g04820,Afu4g06890,Afu4g09190,Afu5g07780,Afu5g14350,Afu8g02440,Afu8g07210,	6.19e-06	4.36e-06		GO:0016831	carboxy-lyase activity	37	9	Afu2g14610,Afu2g17440,Afu3g11070,Afu5g14810,Afu6g00260,Afu6g00750,Afu6g13490,Afu8g06020,Afu8g06540,	0.00026985107628	0.00869520134679
	GO:0033212	iron import into cell	11	7	Afu2g07680,Afu3g03440,Afu3g03640,Afu3g03660,Afu4g03940,Afu5g03790,Afu5g03800,	7.5e-06	4.86e-06		GO:0043167	ion binding	1996	154	Afu1g00980,Afu1g01000,Afu1g01010,Afu1g01370,Afu1g01650,Afu1g04620,Afu1g11000,Afu1g12210,Afu1g12410,Afu1g13250,Afu1g13660,Afu1g14330,Afu1g14490,Afu1g17110,Afu1g17180,Afu1g17190,Afu1g17270,Afu2g00320,Afu2g00750,Afu2g01030,Afu2g01040,Afu2g01320,Afu2g01770,Afu2g01890,Afu2g02690,Afu2g02910,Afu2g04150,Afu2g04190,Afu2g04200,Afu2g04220,Afu2g04330,Afu2g07680,Afu2g08260,Afu2g11560,Afu2g13620,Afu2g14440,Afu…	0.00034663008704	0.0105813394991
	GO:0140446	fumigermin biosynthetic process	5	5	Afu1g00970,Afu1g00980,Afu1g00990,Afu1g01000,Afu1g01010,	7.87e-06	4.86e-06		GO:0003960	NADPH:quinone reductase activity	7	4	Afu3g02710,Afu3g13610,Afu4g11710,Afu8g01420,	0.000396626002879	0.0115021540835
	GO:0044107	cellular alcohol metabolic process	43	13	Afu1g03150,Afu1g17190,Afu2g07680,Afu3g03400,Afu3g03410,Afu3g03420,Afu4g04820,Afu4g06890,Afu4g09190,Afu5g07780,Afu5g14350,Afu8g02440,Afu8g07210,	8.39e-06	4.86e-06		GO:0035673	oligopeptide transmembrane transporter activity	18	6	Afu1g12240,Afu2g15240,Afu3g02080,Afu4g00830,Afu6g03140,Afu7g01490,	0.000467164693281	0.0129026439097
	GO:0018904	ether metabolic process	25	10	Afu8g00390,Afu8g00410,Afu8g00420,Afu8g00430,Afu8g00440,Afu8g00460,Afu8g00470,Afu8g00490,Afu8g00510,Afu8g00520,	8.49e-06	4.86e-06		GO:0004737	pyruvate decarboxylase activity	4	3	Afu3g11070,Afu5g14810,Afu6g00750,	0.000835116419688	0.02201670561
	GO:1902652	secondary alcohol metabolic process	57	15	Afu1g03150,Afu1g17190,Afu2g07680,Afu3g03400,Afu3g03410,Afu3g03420,Afu3g12950,Afu4g04820,Afu4g06890,Afu4g09190,Afu5g07780,Afu5g14350,Afu8g00940,Afu8g02440,Afu8g07210,	8.85e-06	4.86e-06		GO:0019842	vitamin binding	121	17	Afu1g01010,Afu1g14490,Afu2g01030,Afu2g13620,Afu3g03350,Afu3g03420,Afu3g11070,Afu3g14470,Afu5g02990,Afu5g14810,Afu6g00750,Afu6g03640,Afu6g03660,Afu6g09610,Afu6g13490,Afu7g00690,Afu8g06020,	0.000914535882194	0.0230622092031
	GO:0010106	cellular response to iron ion starvation	20	9	Afu1g17190,Afu1g17270,Afu2g07680,Afu3g03350,Afu3g03410,Afu3g03420,Afu3g03440,Afu5g03790,Afu5g03800,	9.19e-06	4.86e-06		GO:0008238	exopeptidase activity	54	10	Afu2g01250,Afu2g03510,Afu2g09030,Afu3g00650,Afu3g12930,Afu5g04330,Afu6g00310,Afu7g06220,Afu8g00410,Afu8g00460,	0.00126963876157	0.0288907034122
	GO:0016125	sterol metabolic process	65	16	Afu1g03150,Afu1g17190,Afu2g00320,Afu2g07680,Afu3g00810,Afu3g03400,Afu3g03410,Afu3g03420,Afu4g04820,Afu4g06890,Afu4g09190,Afu5g07780,Afu5g14350,Afu6g00740,Afu8g02440,Afu8g07210,	1.02e-05	5.19e-06		GO:0030976	thiamine pyrophosphate binding	9	4	Afu2g13620,Afu3g11070,Afu5g14810,Afu6g00750,	0.00129510049779	0.0288907034122
	GO:1900788	pseurotin A metabolic process	8	6	Afu8g00420,Afu8g00440,Afu8g00550,Afu8g00560,Afu8g00570,Afu8g00580,	1.19e-05	5.58e-06		GO:0016813	hydrolase activity, acting on carbon-nitrogen (but not peptide) bonds, in linear amidines	9	4	Afu2g00330,Afu3g01850,Afu5g13180,Afu8g06520,	0.00129510049779	0.0288907034122
	GO:1900790	pseurotin A biosynthetic process	8	6	Afu8g00420,Afu8g00440,Afu8g00550,Afu8g00560,Afu8g00570,Afu8g00580,	1.19e-05	5.58e-06		GO:0016830	carbon-carbon lyase activity	64	11	Afu1g11530,Afu2g00540,Afu2g14610,Afu2g17440,Afu3g11070,Afu5g14810,Afu6g00260,Afu6g00750,Afu6g13490,Afu8g06020,Afu8g06540,	0.0014004884277	0.0300845662248
	GO:0046165	alcohol biosynthetic process	96	19	Afu1g03150,Afu1g17190,Afu2g01040,Afu2g07680,Afu3g03400,Afu3g03410,Afu3g03420,Afu3g11070,Afu3g12950,Afu4g04820,Afu4g06890,Afu4g06940,Afu4g09190,Afu5g07780,Afu5g14350,Afu7g00150,Afu8g00940,Afu8g02440,Afu8g07210,	3.58e-06	0.000162319468871		GO:0071916	dipeptide transmembrane transporter activity	10	4	Afu1g12240,Afu3g02080,Afu4g00830,Afu7g01490,	0.00205603753454	0.0425893489298
	GO:0006694	steroid biosynthetic process	66	15	Afu1g03150,Afu1g17190,Afu2g00320,Afu2g07680,Afu3g03400,Afu3g03410,Afu3g03420,Afu4g04820,Afu4g06890,Afu4g09190,Afu5g07780,Afu5g14350,Afu6g00740,Afu8g02440,Afu8g07210,	6.48e-06	0.000283443038344		GO:0046914	transition metal ion binding	632	56	Afu1g01650,Afu1g04620,Afu1g11000,Afu2g00320,Afu2g01040,Afu2g02690,Afu2g02910,Afu2g04150,Afu2g04190,Afu2g07680,Afu2g11560,Afu2g14440,Afu2g15255,Afu2g17450,Afu3g01950,Afu3g02480,Afu3g02700,Afu3g03480,Afu3g12890,Afu3g12960,Afu3g13010,Afu3g14590,Afu3g14600,Afu3g14630,Afu4g01470,Afu4g04820,Afu4g06890,Afu4g09420,Afu4g10120,Afu4g10770,Afu5g00300,Afu5g01470,Afu5g03790,Afu5g04330,Afu5g12930,Afu6g00200,Afu…	0.00216913952192	0.0433827904384
	GO:0015893	drug transport	60	14	Afu1g06440,Afu1g13800,Afu2g05350,Afu2g15130,Afu2g16860,Afu4g01360,Afu4g13660,Afu4g13830,Afu4g14230,Afu5g00980,Afu5g01350,Afu5g01520,Afu5g06580,Afu6g13190,	9.5e-06	0.000401690772126		GO:0071949	FAD binding	88	13	Afu1g00980,Afu1g12410,Afu1g13660,Afu2g04330,Afu3g03570,Afu3g12950,Afu4g12930,Afu5g11290,Afu6g03490,Afu7g00150,Afu7g00940,Afu7g01050,Afu8g06050,	0.00225565634306	0.0436093559659
	GO:0006066	alcohol metabolic process	141	23	Afu1g01460,Afu1g03150,Afu1g17190,Afu2g01040,Afu2g07680,Afu2g11020,Afu3g03400,Afu3g03410,Afu3g03420,Afu3g11070,Afu3g12950,Afu4g04820,Afu4g06890,Afu4g06940,Afu4g09190,Afu5g07780,Afu5g14350,Afu6g08470,Afu7g00150,Afu7g01000,Afu8g00940,Afu8g02440,Afu8g07210,	1.1e-05	0.000448021184713
	GO:0055072	iron ion homeostasis	61	14	Afu1g14340,Afu1g17190,Afu1g17270,Afu2g07680,Afu3g03350,Afu3g03410,Afu3g03420,Afu3g03440,Afu3g03640,Afu3g03660,Afu4g03940,Afu5g03790,Afu5g03800,Afu7g04730,	1.17e-05	0.000462106861923
	GO:0008202	steroid metabolic process	88	17	Afu1g03150,Afu1g17190,Afu2g00320,Afu2g07680,Afu3g00810,Afu3g03400,Afu3g03410,Afu3g03420,Afu4g04820,Afu4g06890,Afu4g09190,Afu5g07780,Afu5g14350,Afu6g00740,Afu6g08140,Afu8g02440,Afu8g07210,	1.63e-05	0.000625092391348
	GO:0006855	drug transmembrane transport	58	13	Afu1g06440,Afu1g13800,Afu2g05350,Afu2g15130,Afu2g16860,Afu4g01360,Afu4g13660,Afu4g13830,Afu4g14230,Afu5g00980,Afu5g01350,Afu5g01520,Afu5g06580,	3.13e-05	0.00116756481419
	GO:0055076	transition metal ion homeostasis	93	17	Afu1g14340,Afu1g17190,Afu1g17270,Afu2g03730,Afu2g07680,Afu2g12080,Afu3g03350,Afu3g03410,Afu3g03420,Afu3g03440,Afu3g03640,Afu3g03660,Afu3g13660,Afu4g03940,Afu5g03790,Afu5g03800,Afu7g04730,	3.45e-05	0.00125008576832
	GO:0006879	cellular iron ion homeostasis	59	13	Afu1g14340,Afu1g17190,Afu1g17270,Afu2g07680,Afu3g03350,Afu3g03410,Afu3g03420,Afu3g03440,Afu3g03640,Afu3g03660,Afu4g03940,Afu5g03790,Afu5g03800,	3.8e-05	0.00133762096476
	GO:0044283	small molecule biosynthetic process	441	48	Afu1g03150,Afu1g10270,Afu1g17190,Afu2g01040,Afu2g01890,Afu2g04200,Afu2g04380,Afu2g07680,Afu2g11020,Afu3g03400,Afu3g03410,Afu3g03420,Afu3g11070,Afu3g12890,Afu3g12930,Afu3g12950,Afu3g14470,Afu3g14920,Afu4g01450,Afu4g04820,Afu4g06890,Afu4g06940,Afu4g09190,Afu4g10770,Afu4g12930,Afu5g00590,Afu5g07780,Afu5g10650,Afu5g14350,Afu6g03640,Afu6g03660,Afu7g00150,Afu7g01000,Afu7g02340,Afu7g05920,Afu8g00390,Afu…	4.45e-05	0.00152492250651
	GO:0000041	transition metal ion transport	63	13	Afu1g14340,Afu1g17270,Afu2g03730,Afu2g07680,Afu2g12080,Afu3g03440,Afu3g03640,Afu3g03660,Afu3g13660,Afu4g03940,Afu5g01520,Afu5g03790,Afu5g03800,	7.86e-05	0.00262281426563
	GO:0046916	cellular transition metal ion homeostasis	91	16	Afu1g14340,Afu1g17190,Afu1g17270,Afu2g03730,Afu2g07680,Afu2g12080,Afu3g03350,Afu3g03410,Afu3g03420,Afu3g03440,Afu3g03640,Afu3g03660,Afu3g13660,Afu4g03940,Afu5g03790,Afu5g03800,	9.49e-05	0.00308638799093
	GO:0098657	import into cell	48	11	Afu2g03730,Afu2g07680,Afu2g11520,Afu3g03440,Afu3g03640,Afu3g03660,Afu4g03940,Afu5g01520,Afu5g03790,Afu5g03800,Afu7g00950,	0.000102405845363	0.00324626529802
	GO:0006826	iron ion transport	35	9	Afu1g14340,Afu1g17270,Afu2g07680,Afu3g03440,Afu3g03640,Afu3g03660,Afu4g03940,Afu5g03790,Afu5g03800,	0.0001706917871	0.00526396762665
	GO:0033214	siderophore-dependent iron import into cell	6	4	Afu2g07680,Afu3g03440,Afu3g03640,Afu3g03660,	0.000178509943175	0.00526396762665
	GO:1900551	N',N'',N'''-triacetylfusarinine C biosynthetic process	6	4	Afu1g17190,Afu3g03400,Afu3g03410,Afu3g03420,	0.000178509943175	0.00526396762665
	GO:0044281	small molecule metabolic process	968	85	Afu1g01430,Afu1g01460,Afu1g03150,Afu1g05520,Afu1g10270,Afu1g11000,Afu1g14490,Afu1g17190,Afu2g00540,Afu2g01040,Afu2g01890,Afu2g04200,Afu2g04210,Afu2g04220,Afu2g04240,Afu2g04380,Afu2g07680,Afu2g11020,Afu2g11560,Afu2g14610,Afu3g00790,Afu3g03330,Afu3g03350,Afu3g03400,Afu3g03410,Afu3g03420,Afu3g03570,Afu3g03600,Afu3g07910,Afu3g11070,Afu3g12890,Afu3g12930,Afu3g12950,Afu3g14470,Afu3g14920,Afu4g01450,Afu…	0.000206952399272	0.00596399186994
	GO:0006857	oligopeptide transport	17	6	Afu1g12240,Afu2g15240,Afu3g02080,Afu4g00830,Afu6g03140,Afu7g01490,	0.000328044909395	0.00924357655806
	GO:0009446	putrescine biosynthetic process	7	4	Afu3g01850,Afu5g13180,Afu8g06520,Afu8g06540,	0.000396626002879	0.0104775369094
	GO:0009445	putrescine metabolic process	7	4	Afu3g01850,Afu5g13180,Afu8g06520,Afu8g06540,	0.000396626002879	0.0104775369094
	GO:1900549	N',N'',N'''-triacetylfusarinine C metabolic process	7	4	Afu1g17190,Afu3g03400,Afu3g03410,Afu3g03420,	0.000396626002879	0.0104775369094
	GO:1901678	iron coordination entity transport	12	5	Afu1g17270,Afu2g07680,Afu3g03440,Afu3g03640,Afu3g03660,	0.000436417640257	0.0112934197519
	GO:0055065	metal ion homeostasis	136	19	Afu1g14340,Afu1g17190,Afu1g17270,Afu2g03730,Afu2g07680,Afu2g12080,Afu3g03350,Afu3g03410,Afu3g03420,Afu3g03440,Afu3g03640,Afu3g03660,Afu3g13660,Afu4g03940,Afu5g03290,Afu5g03790,Afu5g03800,Afu7g01030,Afu7g04730,	0.000502286063106	0.0127379745604
	GO:0008610	lipid biosynthetic process	238	28	Afu1g03150,Afu1g17190,Afu2g00320,Afu2g07680,Afu3g02700,Afu3g03400,Afu3g03410,Afu3g03420,Afu4g04820,Afu4g06890,Afu4g06940,Afu4g09190,Afu4g10770,Afu4g11280,Afu5g07780,Afu5g14350,Afu6g00260,Afu6g00740,Afu7g05920,Afu8g00470,Afu8g00510,Afu8g00520,Afu8g00950,Afu8g02060,Afu8g02400,Afu8g02440,Afu8g04560,Afu8g07210,	0.000512855032204	0.0127509839379
	GO:0006629	lipid metabolic process	451	45	Afu1g01430,Afu1g01460,Afu1g03150,Afu1g13250,Afu1g17190,Afu2g00320,Afu2g00990,Afu2g07680,Afu3g00810,Afu3g02700,Afu3g03330,Afu3g03400,Afu3g03410,Afu3g03420,Afu3g03570,Afu4g01500,Afu4g04820,Afu4g06890,Afu4g06940,Afu4g09190,Afu4g09890,Afu4g10770,Afu4g11280,Afu5g02130,Afu5g07780,Afu5g13830,Afu5g14350,Afu6g00260,Afu6g00740,Afu6g08140,Afu6g08470,Afu6g14160,Afu7g04880,Afu7g05920,Afu8g00470,Afu8g00510,Afu…	0.000554459465124	0.0135202808034
	GO:0009237	siderophore metabolic process	8	4	Afu1g17190,Afu2g07680,Afu3g03390,Afu3g03400,	0.000755437026235	0.0180734745145
	GO:0009063	cellular amino acid catabolic process	80	13	Afu1g05520,Afu1g14490,Afu2g01040,Afu2g04200,Afu2g04210,Afu2g04220,Afu2g04240,Afu3g00790,Afu5g02850,Afu5g11290,Afu6g13490,Afu7g01000,Afu8g06020,	0.000920969549049	0.0211639496316
	GO:0019752	carboxylic acid metabolic process	555	52	Afu1g01430,Afu1g05520,Afu1g14490,Afu1g17190,Afu2g00540,Afu2g01040,Afu2g04200,Afu2g04210,Afu2g04220,Afu2g04240,Afu2g11020,Afu2g14610,Afu3g00790,Afu3g03330,Afu3g03350,Afu3g03420,Afu3g03570,Afu3g12890,Afu3g14470,Afu4g01450,Afu4g03120,Afu4g10770,Afu5g00590,Afu5g01690,Afu5g02850,Afu5g02990,Afu5g11290,Afu5g13180,Afu6g03640,Afu6g03660,Afu6g04920,Afu6g06840,Afu6g07530,Afu6g09610,Afu6g13490,Afu7g01000,Afu…	0.000924072285284	0.0211639496316
	GO:0006875	cellular metal ion homeostasis	132	18	Afu1g14340,Afu1g17190,Afu1g17270,Afu2g03730,Afu2g07680,Afu2g12080,Afu3g03350,Afu3g03410,Afu3g03420,Afu3g03440,Afu3g03640,Afu3g03660,Afu3g13660,Afu4g03940,Afu5g03290,Afu5g03790,Afu5g03800,Afu7g01030,	0.00093468547269	0.0211639496316
	GO:0043436	oxoacid metabolic process	574	53	Afu1g01430,Afu1g05520,Afu1g14490,Afu1g17190,Afu2g00540,Afu2g01040,Afu2g04200,Afu2g04210,Afu2g04220,Afu2g04240,Afu2g07680,Afu2g11020,Afu2g14610,Afu3g00790,Afu3g03330,Afu3g03350,Afu3g03420,Afu3g03570,Afu3g12890,Afu3g14470,Afu4g01450,Afu4g03120,Afu4g10770,Afu5g00590,Afu5g01690,Afu5g02850,Afu5g02990,Afu5g11290,Afu5g13180,Afu6g03640,Afu6g03660,Afu6g04920,Afu6g06840,Afu6g07530,Afu6g09610,Afu6g13490,Afu…	0.0011532083264	0.0256538273311
	GO:0035434	copper ion transmembrane transport	9	4	Afu2g03730,Afu2g12080,Afu3g13660,Afu5g01520,	0.00129510049779	0.0283135764

### Sheet: Downregulated
DOWNREGULATED
	Biological Process								Molecular Function
	ID	Name	Bgd count	Result count	Result gene list	P-value	Benjamini		ID	Name	Bgd count	Result count	Result gene list	P-value	Benjamini
	GO:0043945	positive regulation of asexual sporulation resulting in formation of a cellular spore	17	5	Afu1g04830,Afu1g16590,Afu3g11250,Afu4g06880,Afu6g04490,	8.8e-06	0.00873387376355		GO:0033754	indoleamine 2,3-dioxygenase activity	3	2	Afu3g14250,Afu4g09830,	0.000934748408933	0.257056075439
	GO:0042438	melanin biosynthetic process	10	4	Afu1g16590,Afu1g17430,Afu2g17540,Afu2g17600,	1.88e-05	0.00931560459833		GO:0052716	hydroquinone:oxygen oxidoreductase activity	6	2	Afu2g17540,Afu2g17600,	0.00451154485441	0.257056075439
	GO:0006582	melanin metabolic process	11	4	Afu1g16590,Afu1g17430,Afu2g17540,Afu2g17600,	2.91e-05	0.00962372206376		GO:0016830	carbon-carbon lyase activity	64	5	Afu2g17600,Afu4g00640,Afu4g13510,Afu6g07720,Afu7g06490,	0.00552276458642	0.257056075439
	GO:0042243	asexual spore wall assembly	5	3	Afu1g17250,Afu2g17600,Afu3g11250,	5.41e-05	0.0134209897795		GO:0051015	actin filament binding	21	3	Afu1g14960,Afu2g03640,Afu5g08700,	0.00582947422553	0.257056075439
	GO:0043943	regulation of asexual sporulation resulting in formation of a cellular spore	27	5	Afu1g04830,Afu1g16590,Afu3g11250,Afu4g06880,Afu6g04490,	9.93e-05	0.016436510748		GO:0016682	oxidoreductase activity, acting on diphenols and related substances as donors, oxygen as acceptor	8	2	Afu2g17540,Afu2g17600,	0.00822625845861	0.257056075439
	GO:1903666	positive regulation of asexual reproduction	27	5	Afu1g04830,Afu1g16590,Afu3g11250,Afu4g06880,Afu6g04490,	9.93e-05	0.016436510748		GO:0030151	molybdenum ion binding	8	2	Afu3g00560,Afu5g10420,	0.00822625845861	0.257056075439
	GO:0045881	positive regulation of sporulation resulting in formation of a cellular spore	30	5	Afu1g04830,Afu1g16590,Afu3g11250,Afu4g06880,Afu6g04490,	0.000167893916822	0.0238169513435
	GO:0019954	asexual reproduction	207	12	Afu1g01550,Afu1g04830,Afu1g05230,Afu1g14560,Afu1g16590,Afu1g17250,Afu2g13770,Afu2g17600,Afu3g03060,Afu3g11250,Afu4g06880,Afu5g08700,	0.000320687108564	0.0398052873505
	GO:0030436	asexual sporulation	189	11	Afu1g01550,Afu1g04830,Afu1g05230,Afu1g14560,Afu1g16590,Afu1g17250,Afu2g13770,Afu2g17600,Afu3g11250,Afu4g06880,Afu5g08700,	0.000550847336407	0.0511938846156
	GO:0043938	positive regulation of sporulation	39	5	Afu1g04830,Afu1g16590,Afu3g11250,Afu4g06880,Afu6g04490,	0.0005959954538	0.0511938846156
	GO:0034305	regulation of asexual sporulation	59	6	Afu1g04830,Afu1g16590,Afu2g13770,Afu3g11250,Afu4g06880,Afu6g04490,	0.000603119733782	0.0511938846156
	GO:1903664	regulation of asexual reproduction	60	6	Afu1g04830,Afu1g16590,Afu2g13770,Afu3g11250,Afu4g06880,Afu6g04490,	0.000660380845199	0.0511938846156
	GO:0045597	positive regulation of cell differentiation	40	5	Afu1g04830,Afu1g16590,Afu3g11250,Afu4g06880,Afu6g04490,	0.000671432845739	0.0511938846156
	GO:0043936	asexual sporulation resulting in formation of a cellular spore	61	6	Afu1g04830,Afu1g14560,Afu1g16590,Afu3g11250,Afu4g06880,Afu5g08700,	0.000721766751882	0.0511938846156
