## Supplementary Table 5 for "*Aspergillus fumigatus* can display persistence to the fungicidal drug voriconazole"

### Sheet: Hoja1
UPREGULATED
	Biological Process								Molecular Funcion
	ID	Name	Bgd count	Result count	Result gene list	P-value	Benjamini (FDR)		ID	Name	Bgd count	Result count	Result gene list	P-value	Benjamini (FDR)
	GO:0106218	galactosaminogalactan biosynthetic process	5	2	Afu3g07900,Afu3g07910,	0.00037443059193	0.10484056574		GO:0016491	oxidoreductase activity	956	13	Afu2g00750,Afu2g11600,Afu2g14460,Afu2g15850,Afu2g17460,Afu3g14630,Afu5g01000,Afu5g01210,Afu5g09400,Afu5g12480,Afu6g02280,Afu6g09590,Afu7g00940,	0.00507866456637	0.152065527066
	GO:0042939	tripeptide transport	11	2	Afu3g02080,Afu6g03140,	0.00201051291184	0.144629912264		GO:0035673	oligopeptide transmembrane transporter activity	18	2	Afu3g02080,Afu6g03140,	0.00543882179276	0.152065527066
	GO:0044282	small molecule catabolic process	226	6	Afu1g05520,Afu1g14490,Afu2g04210,Afu3g07910,Afu5g09860,Afu8g06020,	0.00267497116159	0.144629912264		GO:0003974	UDP-N-acetylglucosamine 4-epimerase activity	1	1	Afu3g07910,	0.00620675620676	0.152065527066
	GO:0006857	oligopeptide transport	17	2	Afu3g02080,Afu6g03140,	0.00485381261866	0.144629912264		GO:0018738	S-formylglutathione hydrolase activity	1	1	Afu5g09860,	0.00620675620676	0.152065527066
	GO:0006583	melanin biosynthetic process from tyrosine	1	1	Afu2g04210,	0.00620675620676	0.144629912264		GO:0008473	ornithine cyclodeaminase activity	1	1	Afu6g08780,	0.00620675620676	0.152065527066
	GO:0019583	galactonate metabolic process	1	1	Afu1g05520,	0.00620675620676	0.144629912264		GO:0047884	FAD diphosphatase activity	1	1	Afu5g11210,	0.00620675620676	0.152065527066
	GO:0034192	D-galactonate metabolic process	1	1	Afu1g05520,	0.00620675620676	0.144629912264
	GO:0010509	polyamine homeostasis	1	1	Afu4g13660,	0.00620675620676	0.144629912264
	GO:0019584	galactonate catabolic process	1	1	Afu1g05520,	0.00620675620676	0.144629912264
	GO:0034194	D-galactonate catabolic process	1	1	Afu1g05520,	0.00620675620676	0.144629912264
	GO:1903222	quinolinic acid transmembrane transport	1	1	Afu3g03820,	0.00620675620676	0.144629912264
	GO:0006820	anion transport	124	4	Afu1g05020,Afu3g02080,Afu3g03820,Afu6g03140,	0.00723934438097	0.144629912264
	GO:0051278	fungal-type cell wall polysaccharide biosynthetic process	22	2	Afu3g07900,Afu3g07910,	0.00808183868109	0.144629912264
	GO:0010383	cell wall polysaccharide metabolic process	67	3	Afu2g05400,Afu3g07900,Afu3g07910,	0.00822217859064	0.144629912264
	GO:0072348	sulfur compound transport	23	2	Afu1g05020,Afu6g03140,	0.00881641090426	0.144629912264
	GO:0070592	cell wall polysaccharide biosynthetic process	24	2	Afu3g07900,Afu3g07910,	0.00957975168738	0.144629912264
	GO:0009272	fungal-type cell wall biogenesis	73	3	Afu3g07900,Afu3g07910,Afu4g13660,	0.0103987693132	0.144629912264
	GO:0009074	aromatic amino acid family catabolic process	26	2	Afu1g14490,Afu2g04210,	0.0111912491006	0.144629912264
	GO:0001765	membrane raft assembly	2	1	Afu4g13660,	0.0123756162731	0.144629912264
	GO:0110096	cellular response to aldehyde	2	1	Afu5g09860,	0.0123756162731	0.144629912264
	GO:0110095	cellular detoxification of aldehyde	2	1	Afu5g09860,	0.0123756162731	0.144629912264
	GO:0046294	formaldehyde catabolic process	2	1	Afu5g09860,	0.0123756162731	0.144629912264
	GO:0046292	formaldehyde metabolic process	2	1	Afu5g09860,	0.0123756162731	0.144629912264
	GO:0015711	organic anion transport	78	3	Afu3g02080,Afu3g03820,Afu6g03140,	0.0124448957224	0.144629912264
	GO:0071966	fungal-type cell wall polysaccharide metabolic process	28	2	Afu3g07900,Afu3g07910,	0.0129133850236	0.144629912264
	GO:0016054	organic acid catabolic process	150	4	Afu1g05520,Afu1g14490,Afu2g04210,Afu8g06020,	0.0138816528529	0.149494723031
	GO:0044036	cell wall macromolecule metabolic process	83	3	Afu2g05400,Afu3g07900,Afu3g07910,	0.0147063620942	0.152510421718
DOWNREGULATED
	Biological Process								Molecular Funcion
	ID	Name	Bgd count	Result count	Result gene list	P-value	Benjamini (FDR)		ID	Name	Bgd count	Result count	Result gene list	P-value	Benjamini (FDR)
	GO:0043945	positive regulation of asexual sporulation resulting in formation of a cellular spore	17	3	Afu1g16590,Afu3g11250,Afu4g06880,	5.08e-06	0.0223126502516		GO:0051015	actin filament binding	21	3	Afu1g14960,Afu2g03640,Afu5g08700,	9.82222e+06	0.016894211045
	GO:0043936	asexual sporulation resulting in formation of a cellular spore	61	4	Afu1g16590,Afu3g11250,Afu4g06880,Afu5g08700,	0.000138319605675	0.0223126502516		GO:0003779	actin binding	42	3	Afu1g14960,Afu2g03640,Afu5g08700,	0.000795257207166	0.0683921198163
	GO:1902410	mitotic cytokinetic process	26	3	Afu2g03640,Afu2g11270,Afu5g08700,	0.000189106817584	0.0223126502516
	GO:0043943	regulation of asexual sporulation resulting in formation of a cellular spore	27	3	Afu1g16590,Afu3g11250,Afu4g06880,	0.000212097435852	0.0223126502516
	GO:1903666	positive regulation of asexual reproduction	27	3	Afu1g16590,Afu3g11250,Afu4g06880,	0.000212097435852	0.0223126502516
	GO:0045881	positive regulation of sporulation resulting in formation of a cellular spore	30	3	Afu1g16590,Afu3g11250,Afu4g06880,	0.000291718337646	0.0255739742669
	GO:0043938	positive regulation of sporulation	39	3	Afu1g16590,Afu3g11250,Afu4g06880,	0.000638895847316	0.0452753721453
	GO:0045597	positive regulation of cell differentiation	40	3	Afu1g16590,Afu3g11250,Afu4g06880,	0.000688598815898	0.0452753721453
	GO:0030835	negative regulation of actin filament depolymerization	10	2	Afu1g14960,Afu2g03640,	0.000822953340398	0.0480970507833
	GO:1901880	negative regulation of protein depolymerization	11	2	Afu1g14960,Afu2g03640,	0.00100304002509	0.0491880288427
	GO:0048856	anatomical structure development	376	7	Afu1g05230,Afu1g16590,Afu2g07690,Afu3g11250,Afu4g06880,Afu5g08700,Afu6g11110,	0.00111092503372	0.0491880288427
	GO:0000281	mitotic cytokinesis	50	3	Afu2g03640,Afu2g11270,Afu5g08700,	0.00132511745713	0.0491880288427
	GO:0030436	asexual sporulation	189	5	Afu1g05230,Afu1g16590,Afu3g11250,Afu4g06880,Afu5g08700,	0.00132719826413	0.0491880288427
	GO:0051094	positive regulation of developmental process	51	3	Afu1g16590,Afu3g11250,Afu4g06880,	0.00140366404909	0.0491880288427
	GO:0043242	negative regulation of protein-containing complex disassembly	14	2	Afu1g14960,Afu2g03640,	0.00164580202293	0.0491880288427
	GO:0061640	cytoskeleton-dependent cytokinesis	56	3	Afu2g03640,Afu2g11270,Afu5g08700,	0.0018402353141	0.0491880288427
	GO:0030834	regulation of actin filament depolymerization	15	2	Afu1g14960,Afu2g03640,	0.00189373719082	0.0491880288427
	GO:0042173	regulation of sporulation resulting in formation of a cellular spore	57	3	Afu1g16590,Afu3g11250,Afu4g06880,	0.00193657973467	0.0491880288427
	GO:0032506	cytokinetic process	57	3	Afu2g03640,Afu2g11270,Afu5g08700,	0.00193657973467	0.0491880288427
	GO:0019954	asexual reproduction	207	5	Afu1g05230,Afu1g16590,Afu3g11250,Afu4g06880,Afu5g08700,	0.00198305400519	0.0491880288427
	GO:0034305	regulation of asexual sporulation	59	3	Afu1g16590,Afu3g11250,Afu4g06880,	0.00213858767541	0.0491880288427
	GO:1903475	mitotic actomyosin contractile ring assembly	16	2	Afu2g03640,Afu5g08700,	0.00215827211466	0.0491880288427
	GO:1902407	assembly of actomyosin apparatus involved in mitotic cytokinesis	16	2	Afu2g03640,Afu5g08700,	0.00215827211466	0.0491880288427
	GO:1903664	regulation of asexual reproduction	60	3	Afu1g16590,Afu3g11250,Afu4g06880,	0.00224432070765	0.0491880288427
