## Supplementary Table 6 for "*Aspergillus fumigatus* can display persistence to the fungicidal drug voriconazole"

### Sheet: Hoja1
Node 1	Node 2	Node 1 accession	Node 2 accession	Node 1 annotation	Note 2 annotation	score
AFUA_1G05020	AFUA_5G11210	CADAFUBP00000530	CADAFUBP00005750	Solute carrier family 26 (sodium-independent sulfate anion transporter), member 11; Sulfate transporter, putative	Molybdopterin binding domain protein	0.184
AFUA_1G05520	AFUA_2G13550	CADAFUBP00000576	CADAFUBP00002859	Mandelate racemase/muconate lactonizing enzyme family protein	Lactoylglutathione lyase (Glo1), putative	0.272
AFUA_1G05520	AFUA_2G17460	CADAFUBP00000576	CADAFUBP00003248	Mandelate racemase/muconate lactonizing enzyme family protein	Aminomuconate-semialdehyde dehydrogenase; Aldehyde dehydrogenase (AldH12), putative; Belongs to the aldehyde dehydrogenase family	0.192
AFUA_1G05520	AFUA_3G14630	CADAFUBP00000576	CADAFUBP00003384	Mandelate racemase/muconate lactonizing enzyme family protein	Extracellular dioxygenase, putative	0.315
AFUA_1G14490	AFUA_2G17460	CADAFUBP00001374	CADAFUBP00003248	Aminotransferase, putative	Aminomuconate-semialdehyde dehydrogenase; Aldehyde dehydrogenase (AldH12), putative; Belongs to the aldehyde dehydrogenase family	0.180
AFUA_1G14490	AFUA_6G00750	CADAFUBP00001374	CADAFUBP00009400	Aminotransferase, putative	Pyruvate decarboxylase, putative; Belongs to the TPP enzyme family	0.435
AFUA_1G14490	AFUA_6G08780	CADAFUBP00001374	CADAFUBP00007281	Aminotransferase, putative	Proline utilization protein PrnX, putative	0.185
AFUA_2G00750	AFUA_5G01000	CADAFUBP00001739	CADAFUBP00004836	Oxidoreductase, 2OG-Fe(II) oxygenase family, putative; Belongs to the iron/ascorbate-dependent oxidoreductase family	Oxidoreductase, 2OG-Fe(II) oxygenase family, putative	0.442
AFUA_2G05400	AFUA_2G17460	CADAFUBP00002190	CADAFUBP00003248	Alpha-d-xyloside xylohydrolase; Sugar hydrolase, putative; Belongs to the glycosyl hydrolase 31 family	Aminomuconate-semialdehyde dehydrogenase; Aldehyde dehydrogenase (AldH12), putative; Belongs to the aldehyde dehydrogenase family	0.163
AFUA_2G05400	AFUA_5G09860	CADAFUBP00002190	CADAFUBP00005621	Alpha-d-xyloside xylohydrolase; Sugar hydrolase, putative; Belongs to the glycosyl hydrolase 31 family	S-formylglutathione hydrolase; Serine hydrolase involved in the detoxification of formaldehyde	0.350
AFUA_2G11600	AFUA_2G17460	CADAFUBP00002674	CADAFUBP00003248	6-phosphogluconate dehydrogenase family protein; Oxidoreductase, putative	Aminomuconate-semialdehyde dehydrogenase; Aldehyde dehydrogenase (AldH12), putative; Belongs to the aldehyde dehydrogenase family	0.316
AFUA_2G13550	AFUA_1G05520	CADAFUBP00002859	CADAFUBP00000576	Lactoylglutathione lyase (Glo1), putative	Mandelate racemase/muconate lactonizing enzyme family protein	0.272
AFUA_2G13550	AFUA_2G17460	CADAFUBP00002859	CADAFUBP00003248	Lactoylglutathione lyase (Glo1), putative	Aminomuconate-semialdehyde dehydrogenase; Aldehyde dehydrogenase (AldH12), putative; Belongs to the aldehyde dehydrogenase family	0.193
AFUA_2G13550	AFUA_3G06720	CADAFUBP00002859	CADAFUBP00004150	Lactoylglutathione lyase (Glo1), putative	ThiJ/PfpI family protein	0.174
AFUA_2G13550	AFUA_5G09860	CADAFUBP00002859	CADAFUBP00005621	Lactoylglutathione lyase (Glo1), putative	S-formylglutathione hydrolase; Serine hydrolase involved in the detoxification of formaldehyde	0.507
AFUA_2G13550	AFUA_6G09590	CADAFUBP00002859	CADAFUBP00007368	Lactoylglutathione lyase (Glo1), putative	Zinc alcohol dehydrogenase, putative	0.354
AFUA_2G13550	AFUA_7G00940	CADAFUBP00002859	CADAFUBP00008505	Lactoylglutathione lyase (Glo1), putative	Isoamyl alcohol oxidase, putative; Belongs to the oxygen-dependent FAD-linked oxidoreductase family	0.172
AFUA_2G17460	AFUA_1G05520	CADAFUBP00003248	CADAFUBP00000576	Aminomuconate-semialdehyde dehydrogenase; Aldehyde dehydrogenase (AldH12), putative; Belongs to the aldehyde dehydrogenase family	Mandelate racemase/muconate lactonizing enzyme family protein	0.192
AFUA_2G17460	AFUA_1G14490	CADAFUBP00003248	CADAFUBP00001374	Aminomuconate-semialdehyde dehydrogenase; Aldehyde dehydrogenase (AldH12), putative; Belongs to the aldehyde dehydrogenase family	Aminotransferase, putative	0.180
AFUA_2G17460	AFUA_2G05400	CADAFUBP00003248	CADAFUBP00002190	Aminomuconate-semialdehyde dehydrogenase; Aldehyde dehydrogenase (AldH12), putative; Belongs to the aldehyde dehydrogenase family	Alpha-d-xyloside xylohydrolase; Sugar hydrolase, putative; Belongs to the glycosyl hydrolase 31 family	0.163
AFUA_2G17460	AFUA_2G11600	CADAFUBP00003248	CADAFUBP00002674	Aminomuconate-semialdehyde dehydrogenase; Aldehyde dehydrogenase (AldH12), putative; Belongs to the aldehyde dehydrogenase family	6-phosphogluconate dehydrogenase family protein; Oxidoreductase, putative	0.316
AFUA_2G17460	AFUA_2G13550	CADAFUBP00003248	CADAFUBP00002859	Aminomuconate-semialdehyde dehydrogenase; Aldehyde dehydrogenase (AldH12), putative; Belongs to the aldehyde dehydrogenase family	Lactoylglutathione lyase (Glo1), putative	0.193
AFUA_2G17460	AFUA_3G06720	CADAFUBP00003248	CADAFUBP00004150	Aminomuconate-semialdehyde dehydrogenase; Aldehyde dehydrogenase (AldH12), putative; Belongs to the aldehyde dehydrogenase family	ThiJ/PfpI family protein	0.178
AFUA_2G17460	AFUA_3G14630	CADAFUBP00003248	CADAFUBP00003384	Aminomuconate-semialdehyde dehydrogenase; Aldehyde dehydrogenase (AldH12), putative; Belongs to the aldehyde dehydrogenase family	Extracellular dioxygenase, putative	0.158
AFUA_2G17460	AFUA_5G09400	CADAFUBP00003248	CADAFUBP00005576	Aminomuconate-semialdehyde dehydrogenase; Aldehyde dehydrogenase (AldH12), putative; Belongs to the aldehyde dehydrogenase family	Carbonyl reductase, putative	0.233
AFUA_2G17460	AFUA_6G00750	CADAFUBP00003248	CADAFUBP00009400	Aminomuconate-semialdehyde dehydrogenase; Aldehyde dehydrogenase (AldH12), putative; Belongs to the aldehyde dehydrogenase family	Pyruvate decarboxylase, putative; Belongs to the TPP enzyme family	0.286
AFUA_2G17460	AFUA_8G06020	CADAFUBP00003248	CADAFUBP00007935	Aminomuconate-semialdehyde dehydrogenase; Aldehyde dehydrogenase (AldH12), putative; Belongs to the aldehyde dehydrogenase family	Glutamate decarboxylase; Belongs to the group II decarboxylase family	0.268
AFUA_3G02080	AFUA_3G03820	CADAFUBP00004543	CADAFUBP00004329	MFS allantoate transporter, putative	MFS nicotinic acid transporter Tna1, putative	0.163
AFUA_3G03820	AFUA_3G02080	CADAFUBP00004329	CADAFUBP00004543	MFS nicotinic acid transporter Tna1, putative	MFS allantoate transporter, putative	0.163
AFUA_3G06720	AFUA_2G13550	CADAFUBP00004150	CADAFUBP00002859	ThiJ/PfpI family protein	Lactoylglutathione lyase (Glo1), putative	0.174
AFUA_3G06720	AFUA_2G17460	CADAFUBP00004150	CADAFUBP00003248	ThiJ/PfpI family protein	Aminomuconate-semialdehyde dehydrogenase; Aldehyde dehydrogenase (AldH12), putative; Belongs to the aldehyde dehydrogenase family	0.178
AFUA_3G06720	AFUA_6G02280	CADAFUBP00004150	CADAFUBP00009334	ThiJ/PfpI family protein	Alkyl hydroperoxide reductase 1; Thiol-specific peroxidase that catalyzes the reduction of hydrogen peroxide and organic hydroperoxides to water and alcohols, respectively. Plays a role in cell protection against oxidative stress by detoxifying peroxides and as sensor of hydrogen peroxide-mediated signaling events. Required for virulence	0.202
AFUA_3G07900	AFUA_3G07910	CADAFUBP00004038	CADAFUBP00004037	Cell surface spherulin 4-like protein, putative	UDP-glucose 4-epimerase, putative	0.880
AFUA_3G07910	AFUA_3G07900	CADAFUBP00004037	CADAFUBP00004038	UDP-glucose 4-epimerase, putative	Cell surface spherulin 4-like protein, putative	0.880
AFUA_3G14630	AFUA_1G05520	CADAFUBP00003384	CADAFUBP00000576	Extracellular dioxygenase, putative	Mandelate racemase/muconate lactonizing enzyme family protein	0.315
AFUA_3G14630	AFUA_2G17460	CADAFUBP00003384	CADAFUBP00003248	Extracellular dioxygenase, putative	Aminomuconate-semialdehyde dehydrogenase; Aldehyde dehydrogenase (AldH12), putative; Belongs to the aldehyde dehydrogenase family	0.158
AFUA_3G14630	AFUA_6G00770	CADAFUBP00003384	CADAFUBP00009398	Extracellular dioxygenase, putative	Arabinan endo-1,5-alpha-l-arabinosidase; Endo-1,5-alpha-L-arabinanase involved in degradation of pectin. Its preferred substrate is linear 1,5-alpha-L-arabinan (By similarity)	0.216
AFUA_4G00440	AFUA_4G03290	CADAFUBP00009805	CADAFUBP00009699	Short chain dehydrogenase, putative	Oxidoreductase, short-chain dehydrogenase/reductase family	0.399
AFUA_4G03290	AFUA_4G00440	CADAFUBP00009699	CADAFUBP00009805	Oxidoreductase, short-chain dehydrogenase/reductase family	Short chain dehydrogenase, putative	0.399
AFUA_5G01000	AFUA_2G00750	CADAFUBP00004836	CADAFUBP00001739	Oxidoreductase, 2OG-Fe(II) oxygenase family, putative	Oxidoreductase, 2OG-Fe(II) oxygenase family, putative; Belongs to the iron/ascorbate-dependent oxidoreductase family	0.442
AFUA_5G09400	AFUA_2G17460	CADAFUBP00005576	CADAFUBP00003248	Carbonyl reductase, putative	Aminomuconate-semialdehyde dehydrogenase; Aldehyde dehydrogenase (AldH12), putative; Belongs to the aldehyde dehydrogenase family	0.233
AFUA_5G09860	AFUA_2G05400	CADAFUBP00005621	CADAFUBP00002190	S-formylglutathione hydrolase; Serine hydrolase involved in the detoxification of formaldehyde	Alpha-d-xyloside xylohydrolase; Sugar hydrolase, putative; Belongs to the glycosyl hydrolase 31 family	0.350
AFUA_5G09860	AFUA_2G13550	CADAFUBP00005621	CADAFUBP00002859	S-formylglutathione hydrolase; Serine hydrolase involved in the detoxification of formaldehyde	Lactoylglutathione lyase (Glo1), putative	0.507
AFUA_5G09860	AFUA_6G00770	CADAFUBP00005621	CADAFUBP00009398	S-formylglutathione hydrolase; Serine hydrolase involved in the detoxification of formaldehyde	Arabinan endo-1,5-alpha-l-arabinosidase; Endo-1,5-alpha-L-arabinanase involved in degradation of pectin. Its preferred substrate is linear 1,5-alpha-L-arabinan (By similarity)	0.237
AFUA_5G09860	AFUA_6G02280	CADAFUBP00005621	CADAFUBP00009334	S-formylglutathione hydrolase; Serine hydrolase involved in the detoxification of formaldehyde	Alkyl hydroperoxide reductase 1; Thiol-specific peroxidase that catalyzes the reduction of hydrogen peroxide and organic hydroperoxides to water and alcohols, respectively. Plays a role in cell protection against oxidative stress by detoxifying peroxides and as sensor of hydrogen peroxide-mediated signaling events. Required for virulence	0.201
AFUA_5G09860	AFUA_6G08780	CADAFUBP00005621	CADAFUBP00007281	S-formylglutathione hydrolase; Serine hydrolase involved in the detoxification of formaldehyde	Proline utilization protein PrnX, putative	0.210
AFUA_5G09860	AFUA_7G00940	CADAFUBP00005621	CADAFUBP00008505	S-formylglutathione hydrolase; Serine hydrolase involved in the detoxification of formaldehyde	Isoamyl alcohol oxidase, putative; Belongs to the oxygen-dependent FAD-linked oxidoreductase family	0.222
AFUA_5G11210	AFUA_1G05020	CADAFUBP00005750	CADAFUBP00000530	Molybdopterin binding domain protein	Solute carrier family 26 (sodium-independent sulfate anion transporter), member 11; Sulfate transporter, putative	0.184
AFUA_6G00750	AFUA_1G14490	CADAFUBP00009400	CADAFUBP00001374	Pyruvate decarboxylase, putative; Belongs to the TPP enzyme family	Aminotransferase, putative	0.435
AFUA_6G00750	AFUA_2G17460	CADAFUBP00009400	CADAFUBP00003248	Pyruvate decarboxylase, putative; Belongs to the TPP enzyme family	Aminomuconate-semialdehyde dehydrogenase; Aldehyde dehydrogenase (AldH12), putative; Belongs to the aldehyde dehydrogenase family	0.286
AFUA_6G00750	AFUA_6G09590	CADAFUBP00009400	CADAFUBP00007368	Pyruvate decarboxylase, putative; Belongs to the TPP enzyme family	Zinc alcohol dehydrogenase, putative	0.181
AFUA_6G00770	AFUA_3G14630	CADAFUBP00009398	CADAFUBP00003384	Arabinan endo-1,5-alpha-l-arabinosidase; Endo-1,5-alpha-L-arabinanase involved in degradation of pectin. Its preferred substrate is linear 1,5-alpha-L-arabinan (By similarity)	Extracellular dioxygenase, putative	0.216
AFUA_6G00770	AFUA_5G09860	CADAFUBP00009398	CADAFUBP00005621	Arabinan endo-1,5-alpha-l-arabinosidase; Endo-1,5-alpha-L-arabinanase involved in degradation of pectin. Its preferred substrate is linear 1,5-alpha-L-arabinan (By similarity)	S-formylglutathione hydrolase; Serine hydrolase involved in the detoxification of formaldehyde	0.237
AFUA_6G02280	AFUA_3G06720	CADAFUBP00009334	CADAFUBP00004150	Alkyl hydroperoxide reductase 1; Thiol-specific peroxidase that catalyzes the reduction of hydrogen peroxide and organic hydroperoxides to water and alcohols, respectively. Plays a role in cell protection against oxidative stress by detoxifying peroxides and as sensor of hydrogen peroxide-mediated signaling events. Required for virulence	ThiJ/PfpI family protein	0.202
AFUA_6G02280	AFUA_5G09860	CADAFUBP00009334	CADAFUBP00005621	Alkyl hydroperoxide reductase 1; Thiol-specific peroxidase that catalyzes the reduction of hydrogen peroxide and organic hydroperoxides to water and alcohols, respectively. Plays a role in cell protection against oxidative stress by detoxifying peroxides and as sensor of hydrogen peroxide-mediated signaling events. Required for virulence	S-formylglutathione hydrolase; Serine hydrolase involved in the detoxification of formaldehyde	0.201
AFUA_6G08780	AFUA_1G14490	CADAFUBP00007281	CADAFUBP00001374	Proline utilization protein PrnX, putative	Aminotransferase, putative	0.185
AFUA_6G08780	AFUA_5G09860	CADAFUBP00007281	CADAFUBP00005621	Proline utilization protein PrnX, putative	S-formylglutathione hydrolase; Serine hydrolase involved in the detoxification of formaldehyde	0.210
AFUA_6G09590	AFUA_2G13550	CADAFUBP00007368	CADAFUBP00002859	Zinc alcohol dehydrogenase, putative	Lactoylglutathione lyase (Glo1), putative	0.354
AFUA_6G09590	AFUA_6G00750	CADAFUBP00007368	CADAFUBP00009400	Zinc alcohol dehydrogenase, putative	Pyruvate decarboxylase, putative; Belongs to the TPP enzyme family	0.181
AFUA_6G09590	AFUA_8G06020	CADAFUBP00007368	CADAFUBP00007935	Zinc alcohol dehydrogenase, putative	Glutamate decarboxylase; Belongs to the group II decarboxylase family	0.163
AFUA_7G00940	AFUA_2G13550	CADAFUBP00008505	CADAFUBP00002859	Isoamyl alcohol oxidase, putative; Belongs to the oxygen-dependent FAD-linked oxidoreductase family	Lactoylglutathione lyase (Glo1), putative	0.172
AFUA_7G00940	AFUA_5G09860	CADAFUBP00008505	CADAFUBP00005621	Isoamyl alcohol oxidase, putative; Belongs to the oxygen-dependent FAD-linked oxidoreductase family	S-formylglutathione hydrolase; Serine hydrolase involved in the detoxification of formaldehyde	0.222
AFUA_8G06020	AFUA_2G17460	CADAFUBP00007935	CADAFUBP00003248	Glutamate decarboxylase; Belongs to the group II decarboxylase family	Aminomuconate-semialdehyde dehydrogenase; Aldehyde dehydrogenase (AldH12), putative; Belongs to the aldehyde dehydrogenase family	0.268
AFUA_8G06020	AFUA_6G09590	CADAFUBP00007935	CADAFUBP00007368	Glutamate decarboxylase; Belongs to the group II decarboxylase family	Zinc alcohol dehydrogenase, putative	0.163
