## Supplementary Table 7 for "*Aspergillus fumigatus* can display persistence to the fungicidal drug voriconazole"

### Sheet: hiddenGoEnrichmentResult-3
Biological Process										Molecular function
ID	Name	Bgd count	Result count	Result gene list		P-value	Benjamini (FDR)			ID	Name	Bgd count	Result count	Result gene list	P-value	Benjamini (FDR)
GO:0016126	sterol biosynthetic process	40	5	Afu1g03150,Afu2g00320,Afu4g04820,Afu4g06890,Afu8g02440,		8.76e-09	4.69e-07			GO:0016705	oxidoreductase activity, acting on paired donors, with incorporation or reduction of molecular oxygen	158	5	Afu2g00320,Afu2g01890,Afu4g04820,Afu4g06890,Afu8g02440,	7.29e-06	0.000568844267339
GO:0016125	sterol metabolic process	42	5	Afu1g03150,Afu2g00320,Afu4g04820,Afu4g06890,Afu8g02440,		1.13e-08	4.69e-07			GO:0008144	obsolete drug binding	6	2	Afu2g15130,Afu4g06890,	4.73e-05	0.00110327996161
GO:0006694	steroid biosynthetic process	50	5	Afu1g03150,Afu2g00320,Afu4g04820,Afu4g06890,Afu8g02440,		2.79e-08	7.71e-07			GO:0016709	oxidoreductase activity, acting on paired donors, with incorporation or reduction of molecular oxygen, NAD(P)H as one donor, and incorporation of one atom of oxygen	44	3	Afu2g01890,Afu4g04820,Afu8g02440,	6.52e-05	0.00110327996161
GO:0008202	steroid metabolic process	54	5	Afu1g03150,Afu2g00320,Afu4g04820,Afu4g06890,Afu8g02440,		4.14e-08	8.6e-07			GO:0000254	C-4 methylsterol oxidase activity	7	2	Afu4g04820,Afu8g02440,	6.62e-05	0.00110327996161
GO:0044108	cellular alcohol biosynthetic process	30	4	Afu1g03150,Afu4g04820,Afu4g06890,Afu8g02440,		2.5e-07	1.89e-06			GO:0005506	iron ion binding	127	4	Afu2g00320,Afu4g04820,Afu4g06890,Afu8g02440,	7.07e-05	0.00110327996161
GO:0097384	cellular lipid biosynthetic process	30	4	Afu1g03150,Afu4g04820,Afu4g06890,Afu8g02440,		2.5e-07	1.89e-06			GO:0004497	monooxygenase activity	148	4	Afu2g01890,Afu4g04820,Afu4g06890,Afu8g02440,	0.000128204018713	0.00166665224327
GO:0008204	ergosterol metabolic process	30	4	Afu1g03150,Afu4g04820,Afu4g06890,Afu8g02440,		2.5e-07	1.89e-06			GO:0016491	oxidoreductase activity	956	7	Afu1g03150,Afu2g00320,Afu2g01890,Afu3g00150,Afu4g04820,Afu4g06890,Afu8g02440,	0.000980038503881	0.0109204290432
GO:0006696	ergosterol biosynthetic process	30	4	Afu1g03150,Afu4g04820,Afu4g06890,Afu8g02440,		2.5e-07	1.89e-06			GO:1903875	corticosterone binding	1	1	Afu2g15130,	0.00183150183149	0.0119047619047
GO:0016128	phytosteroid metabolic process	30	4	Afu1g03150,Afu4g04820,Afu4g06890,Afu8g02440,		2.5e-07	1.89e-06			GO:1990239	steroid hormone binding	1	1	Afu2g15130,	0.00183150183149	0.0119047619047
GO:0044107	cellular alcohol metabolic process	30	4	Afu1g03150,Afu4g04820,Afu4g06890,Afu8g02440,		2.5e-07	1.89e-06			GO:1903924	estradiol binding	1	1	Afu2g15130,	0.00183150183149	0.0119047619047
GO:0016129	phytosteroid biosynthetic process	30	4	Afu1g03150,Afu4g04820,Afu4g06890,Afu8g02440,		2.5e-07	1.89e-06			GO:0015244	fluconazole transmembrane transporter activity	1	1	Afu2g15130,	0.00183150183149	0.0119047619047
GO:1902653	secondary alcohol biosynthetic process	31	4	Afu1g03150,Afu4g04820,Afu4g06890,Afu8g02440,		2.87e-07	1.98e-06			GO:0008682	2-octoprenyl-3-methyl-6-methoxy-1,4-benzoquinone hydroxylase activity	1	1	Afu2g01890,	0.00183150183149	0.0119047619047
GO:1902652	secondary alcohol metabolic process	33	4	Afu1g03150,Afu4g04820,Afu4g06890,Afu8g02440,		3.72e-07	2.37e-06			GO:0042562	hormone binding	2	1	Afu2g15130,	0.0036598352972	0.0190311435454
GO:1901617	organic hydroxy compound biosynthetic process	88	5	Afu1g03150,Afu2g00320,Afu4g04820,Afu4g06890,Afu8g02440,		4.94e-07	2.93e-06			GO:0015665	alcohol transmembrane transporter activity	2	1	Afu2g15130,	0.0036598352972	0.0190311435454
GO:1901615	organic hydroxy compound metabolic process	129	5	Afu1g03150,Afu2g00320,Afu4g04820,Afu4g06890,Afu8g02440,		3.31e-06	1.81e-05			GO:0050613	delta14-sterol reductase activity	2	1	Afu1g03150,	0.0036598352972	0.0190311435454
GO:0046165	alcohol biosynthetic process	57	4	Afu1g03150,Afu4g04820,Afu4g06890,Afu8g02440,		3.49e-06	1.81e-05			GO:0047750	cholestenol delta-isomerase activity	3	1	Afu3g00810,	0.00548500555608	0.0251664960809
GO:0008610	lipid biosynthetic process	140	5	Afu1g03150,Afu2g00320,Afu4g04820,Afu4g06890,Afu8g02440,		4.95e-05	2.42e-05			GO:0000248	C-5 sterol desaturase activity	3	1	Afu2g00320,	0.00548500555608	0.0251664960809
GO:0006066	alcohol metabolic process	85	4	Afu1g03150,Afu4g04820,Afu4g06890,Afu8g02440,		1.73e-05	7.98e-05			GO:0070704	sterol desaturase activity	4	1	Afu2g00320,	0.00730701775956	0.0316637436248
GO:0044283	small molecule biosynthetic process	219	5	Afu1g03150,Afu2g01890,Afu4g04820,Afu4g06890,Afu8g02440,		4.35e-05	0.000189985440771			GO:0042626	ATPase-coupled transmembrane transporter activity	75	2	Afu1g14330,Afu2g15130,	0.0081234319301	0.0333488258183
GO:0006629	lipid metabolic process	232	5	Afu1g03150,Afu2g00320,Afu4g04820,Afu4g06890,Afu8g02440,		5.73e-05	0.000237847180152			GO:1901474	azole transmembrane transporter activity	5	1	Afu2g15130,	0.00912587705144	0.0355909205006
GO:1901362	organic cyclic compound biosynthetic process	321	5	Afu1g03150,Afu2g00320,Afu4g04820,Afu4g06890,Afu8g02440,		0.000265461047878	0.00104920318923
GO:0044255	cellular lipid metabolic process	207	4	Afu1g03150,Afu4g04820,Afu4g06890,Afu8g02440,		0.00054934274649	0.00207252036176
GO:0009058	biosynthetic process	983	7	Afu1g03150,Afu2g00320,Afu2g01890,Afu3g02520,Afu4g04820,Afu4g06890,Afu8g02440,		0.00147288834868	0.00531520578004
GO:0035690	cellular response to drug	32	2	Afu1g14330,Afu4g06890,		0.00167272206763	0.00578483048388
GO:1901576	organic substance biosynthetic process	773	6	Afu1g03150,Afu2g00320,Afu2g01890,Afu4g04820,Afu4g06890,Afu8g02440,		0.00235226739518	0.00780952775201
GO:0044281	small molecule metabolic process	544	5	Afu1g03150,Afu2g01890,Afu4g04820,Afu4g06890,Afu8g02440,		0.0028992316645	0.00925523954436
