## Supplementary Table 8 for "*Aspergillus fumigatus* can display persistence to the fungicidal drug voriconazole"

### Sheet: Hoja1
Node 1	Node 2	Node 1 accession	Node 2 accession	Node 1 annotation	Note 2 annotation	score
AFUA_1G03150	AFUA_2G00320	CADAFUBP00000349	CADAFUBP00001696	Delta14-sterol reductase; C-14 sterol reductase	Sterol delta 5,6-desaturase, putative; Belongs to the sterol desaturase family	0.889
AFUA_1G03150	AFUA_3G00810	CADAFUBP00000349	CADAFUBP00004665	Delta14-sterol reductase; C-14 sterol reductase	Cholestenol delta-isomerase, putative	0.925
AFUA_1G03150	AFUA_4G04820	CADAFUBP00000349	CADAFUBP00009538	Delta14-sterol reductase; C-14 sterol reductase	C-4 methyl sterol oxidase (Erg25), putative; Belongs to the sterol desaturase family	0.988
AFUA_1G03150	AFUA_4G06890	CADAFUBP00000349	CADAFUBP00006222	Delta14-sterol reductase; C-14 sterol reductase	14-alpha sterol demethylase Cyp51A; Belongs to the cytochrome P450 family	0.992
AFUA_1G03150	AFUA_8G02440	CADAFUBP00000349	CADAFUBP00008191	Delta14-sterol reductase; C-14 sterol reductase	Methylsterol monooxygenase; C-4 methyl sterol oxidase, putative; Belongs to the sterol desaturase family	0.988
AFUA_2G00320	AFUA_1G03150	CADAFUBP00001696	CADAFUBP00000349	Sterol delta 5,6-desaturase, putative; Belongs to the sterol desaturase family	Delta14-sterol reductase; C-14 sterol reductase	0.889
AFUA_2G00320	AFUA_3G00810	CADAFUBP00001696	CADAFUBP00004665	Sterol delta 5,6-desaturase, putative; Belongs to the sterol desaturase family	Cholestenol delta-isomerase, putative	0.495
AFUA_2G00320	AFUA_4G04820	CADAFUBP00001696	CADAFUBP00009538	Sterol delta 5,6-desaturase, putative; Belongs to the sterol desaturase family	C-4 methyl sterol oxidase (Erg25), putative; Belongs to the sterol desaturase family	0.912
AFUA_2G00320	AFUA_4G06890	CADAFUBP00001696	CADAFUBP00006222	Sterol delta 5,6-desaturase, putative; Belongs to the sterol desaturase family	14-alpha sterol demethylase Cyp51A; Belongs to the cytochrome P450 family	0.879
AFUA_2G00320	AFUA_8G02440	CADAFUBP00001696	CADAFUBP00008191	Sterol delta 5,6-desaturase, putative; Belongs to the sterol desaturase family	Methylsterol monooxygenase; C-4 methyl sterol oxidase, putative; Belongs to the sterol desaturase family	0.912
AFUA_2G01890	AFUA_4G01440	CADAFUBP00001851	CADAFUBP00009901	Ubiquinone biosynthesis protein coq7; Catalyzes the hydroxylation of 2-polyprenyl-3-methyl-6- methoxy-1,4-benzoquinol (DMQH2) during ubiquinone biosynthesis. Has also a structural role in the COQ enzyme complex, stabilizing other COQ polypeptides	Glutathione S-transferase family protein; Belongs to the GST superfamily	0.880
AFUA_3G00810	AFUA_1G03150	CADAFUBP00004665	CADAFUBP00000349	Cholestenol delta-isomerase, putative	Delta14-sterol reductase; C-14 sterol reductase	0.925
AFUA_3G00810	AFUA_2G00320	CADAFUBP00004665	CADAFUBP00001696	Cholestenol delta-isomerase, putative	Sterol delta 5,6-desaturase, putative; Belongs to the sterol desaturase family	0.495
AFUA_4G01440	AFUA_2G01890	CADAFUBP00009901	CADAFUBP00001851	Glutathione S-transferase family protein; Belongs to the GST superfamily	Ubiquinone biosynthesis protein coq7; Catalyzes the hydroxylation of 2-polyprenyl-3-methyl-6- methoxy-1,4-benzoquinol (DMQH2) during ubiquinone biosynthesis. Has also a structural role in the COQ enzyme complex, stabilizing other COQ polypeptides	0.880
AFUA_4G04820	AFUA_1G03150	CADAFUBP00009538	CADAFUBP00000349	C-4 methyl sterol oxidase (Erg25), putative; Belongs to the sterol desaturase family	Delta14-sterol reductase; C-14 sterol reductase	0.988
AFUA_4G04820	AFUA_2G00320	CADAFUBP00009538	CADAFUBP00001696	C-4 methyl sterol oxidase (Erg25), putative; Belongs to the sterol desaturase family	Sterol delta 5,6-desaturase, putative; Belongs to the sterol desaturase family	0.912
AFUA_4G04820	AFUA_4G06890	CADAFUBP00009538	CADAFUBP00006222	C-4 methyl sterol oxidase (Erg25), putative; Belongs to the sterol desaturase family	14-alpha sterol demethylase Cyp51A; Belongs to the cytochrome P450 family	0.922
AFUA_4G04820	AFUA_8G02440	CADAFUBP00009538	CADAFUBP00008191	C-4 methyl sterol oxidase (Erg25), putative; Belongs to the sterol desaturase family	Methylsterol monooxygenase; C-4 methyl sterol oxidase, putative; Belongs to the sterol desaturase family	0.813
AFUA_4G06890	AFUA_1G03150	CADAFUBP00006222	CADAFUBP00000349	14-alpha sterol demethylase Cyp51A; Belongs to the cytochrome P450 family	Delta14-sterol reductase; C-14 sterol reductase	0.992
AFUA_4G06890	AFUA_2G00320	CADAFUBP00006222	CADAFUBP00001696	14-alpha sterol demethylase Cyp51A; Belongs to the cytochrome P450 family	Sterol delta 5,6-desaturase, putative; Belongs to the sterol desaturase family	0.879
AFUA_4G06890	AFUA_4G04820	CADAFUBP00006222	CADAFUBP00009538	14-alpha sterol demethylase Cyp51A; Belongs to the cytochrome P450 family	C-4 methyl sterol oxidase (Erg25), putative; Belongs to the sterol desaturase family	0.922
AFUA_4G06890	AFUA_8G02440	CADAFUBP00006222	CADAFUBP00008191	14-alpha sterol demethylase Cyp51A; Belongs to the cytochrome P450 family	Methylsterol monooxygenase; C-4 methyl sterol oxidase, putative; Belongs to the sterol desaturase family	0.922
AFUA_8G02440	AFUA_1G03150	CADAFUBP00008191	CADAFUBP00000349	Methylsterol monooxygenase; C-4 methyl sterol oxidase, putative; Belongs to the sterol desaturase family	Delta14-sterol reductase; C-14 sterol reductase	0.988
AFUA_8G02440	AFUA_2G00320	CADAFUBP00008191	CADAFUBP00001696	Methylsterol monooxygenase; C-4 methyl sterol oxidase, putative; Belongs to the sterol desaturase family	Sterol delta 5,6-desaturase, putative; Belongs to the sterol desaturase family	0.912
AFUA_8G02440	AFUA_4G04820	CADAFUBP00008191	CADAFUBP00009538	Methylsterol monooxygenase; C-4 methyl sterol oxidase, putative; Belongs to the sterol desaturase family	C-4 methyl sterol oxidase (Erg25), putative; Belongs to the sterol desaturase family	0.813
AFUA_8G02440	AFUA_4G06890	CADAFUBP00008191	CADAFUBP00006222	Methylsterol monooxygenase; C-4 methyl sterol oxidase, putative; Belongs to the sterol desaturase family	14-alpha sterol demethylase Cyp51A; Belongs to the cytochrome P450 family	0.922
