## Supplementary Table 9 for "*Aspergillus fumigatus* can display persistence to the fungicidal drug voriconazole"

### Sheet: Environmental collection
Number	Original name in [68]	Microscopical growth in voriconazole	Formation CoH	MIC parental isolate	MIC CoH				Ref [69]
									https://doi.org/10.1128/AAC.00548-19
MB1	SF1S8
MB2	SF1S7
MB3	SF1S6	+	+	1	2
MB4	SF1S5
MB5	SF1S4	+	-
MB6	SF1S3
MB7	SF1S2	+	-
MB8	SF1S1
MB9	SF2S9
MB10	SF2S8
MB11	SF2S7
MB12	SF2S6	+	-
MB13	SF2S5
MB14	SF2S4
MB15	SP1S1
MB16	SP1S9
MB17	RSF4S9
MB18	RSF4S3
MB19	RSF4S2
MB20	RSF4S1
MB21	RSF3S10
MB22	RSF3S9
MB23	RSF3S10
MB24	RSF3S5
MB25	RSF3S4	+	-
MB26	RSF3S3
MB27	RSF3S2
MB28	RSF3S1
MB29	RSF2S3	+	-
MB30	RSF4S4
MB31	RSF1S1
MB32	RSF1S2	+	+	1	1	Persistent
MB33	RSF1S3
MB34	SF4S1
MB35	RSF2S4
MB36	RSF1S4	+	-
MB37	RSF2S2	+	-
MB38	RSF1S6
MB39	RSF1S5
MB40	SF4S4	+	+	2	2	Persistent
MB41	SF4S3
MB42	SF4S2
MB43	SF4S10
MB44	SF4S9
MB45	SF4S8
MB46	SF4S7
MB47	RSF2S8
MB48	RSF3S7
MB49	RSF2S5	+	+	1	1	Persistent
MB50	RSF2S1	+	-
MB51	RSF2S10
MB52	RSF2S9
MB53	RSF2S7
MB54	RSF2S6
MB55	RSF3S6
MB56	RSF4S5
MB57	SF3S3
MB58	SF3S7	+	+	1	1	Persistent
MB59	RSF4S1	+	+	2	2	Persistent
MB60	RSF4S7
MB61	RSF4S8
MB62	RSF4S6	+	+/-	2	4
MB63	SF4S6
MB64	SF4S5
MB65	SF3S4	+	-
MB66	SF3S2
MB67	SF3S10
MB68	SF3S9
MB69	SF3S8
MB70	SF3S6
MB71	SF3S5
MB72	SF2S3
MB73	SF2S2
MB74	SF2S1	+	-
MB75	SF1S10
MB76	SF2S10	+	-
MB77	F4S10F
MB78	F4S10E
MB79	F4S10D
MB80	F4S10C	+	-
MB81	F4S10B
MB82	F4S10A
MB83	F4S9H
MB84	F4S9G	+	+	2	2	Persistent
MB85	F4S9F
MB86	F1S1A
MB87	F1S3B
MB88	F1S4G
MB89	F1S9B
MB90	F2S3B	+	-
MB91	F2S8C
MB92	F4S1B
MB93	F4S9E
MB94	F4S10G
MB95	F4S9D
MB96	F4S9C
MB97	F4S9B
MB98	F4S9A
MB99	F4S8A	+	-
MB100	F4S7B
MB101	F4S7A
MB102	F4S5A
MB103	F4S3A
MB104	F4S1A
MB105	F3S8A
MB106	F3S7B	+	-
MB107	F3S7A
MB108	F3S1A
MB109	F2S9B
MB110	F2S9A
MB111	F2S8D
MB112	F2S8B
MB113	FiS4F	+	-
MB114	FiS4E
MB115	FiS4D
MB116	FiS4C	+	+	2	2	Persistent
MB117	FiS9C
MB118	FiS4A
MB119	FiS3E
MB120	FiS3D
MB121	FiS3C
MB122	FiS9A
MB123	FiS8B
MB124	FiS8A
MB125	FiS7B	+	+	2	1	Persistent
MB126	FiS7A
MB127	FiS6C
MB128	FiS6B
MB129	FiS6A	+	-
MB130	FiS5A
MB131	F2S8A	+	-
MB132	F2S7D
MB133	F2S7C
MB134	F2S7B
MB135	F2S7A
MB136	F2S5A
MB137	F2S4B
MB138	F2S4A
MB139	F2S3C
MB140	F2S3A
MB141	F2S2B
MB142	F2S2A
MB143	FiS10C
MB144	FiS10B	+	+/-	2	4
MB145	FiS10A
MB146	F1S9E	+	+	2	2	Persistent
MB147	F1S9D
MB148	FiS4B
MB149	FiS3A
MB150	FiS2B
MB151	FiS2A
MB152	FiS1G	+	-
MB153	FiS1F	+	+	2	1	Persistent
MB154	FiS1E
MB155	FiS1D	+	-
MB156	FiS1C
MB157	FiS1B
TOTAL		32	13		10

### Sheet: Sequenced isolates
Isolate	Persister
JA01-PD7	N
JA02-PD9	Y
JA03-PD60	N
JA04-PD104	Y
JA05-ATCC	N
JA06-MB16	N
JA07-MB28	N
JA08-MB32	Y
JA09-MB40	Y
JA10-MB49	Y
JA11-MB51	N
JA12-MB58	Y
JA13-MB59	Y
JA14-MB70	N
JA15-MB84	Y
JA16-MB105	N
JA17-MB116	Y
JA18-MB117	N
JA19-MB125	Y
JA20-MB139	N
JA21-MB146	Y
JA22-MB149	N
JA23-MB153	Y

### Sheet: TAU medical centre isolates
Name	Small CoH
11
161
177.3
188
208	+
481	+
1041
1042
1065	+
1072	+
1090	+
A6
A12
A13	+
A15
A17
A25
